# SMARCD1 is a “Goldilocks” metastasis modifier

**DOI:** 10.1101/2024.01.24.577061

**Authors:** Christina Ross, Li-Yun Gong, Lisa M. Jenkins, Ngoc-han Ha, Megan Majocha, Kent Hunter

**Affiliations:** Laboratory of Cancer Biology and Genetics, Metastasis Susceptibility Section, Center for Cancer Research, National Cancer Institute, Bethesda, Maryland, United States of America; Guangdong Provincial Key Laboratory for Genome Stability and Disease Prevention, Department of Biochemistry and Molecular Biology, School of Basic Medical Sciences, Health Science Center, Shenzhen University, 518060, Shenzhen, Guangdong, P. R. China; Laboratory of Cell Biology, Mass Spectrometry Resource, Center for Cancer Research, National Cancer Institute, Bethesda, Maryland, United States of America

## Abstract

Breast cancer is the most frequently diagnosed cancer worldwide, constituting around 15% of all diagnosed cancers in 2023. The predominant cause of breast cancer-related mortality is metastasis to distant essential organs, and a lack of metastasis-targeted therapies perpetuates dismal outcomes for late-stage patients. However, through our use of meiotic genetics to study inherited transcriptional network regulation, we have identified a new class of “Goldilocks” genes that are promising candidates for the development of metastasis-targeted therapeutics. Building upon previous work that implicated the CCR4-NOT RNA deadenylase complex in metastasis, we now demonstrate that the RNA-binding proteins (RNA-BPs) NANOS1, PUM2, and CPSF4 also regulate metastatic potential. Using cell lines, 3D culture, mouse models, and clinical data, we pinpoint *Smarcd1* mRNA as a key target of all three RNA-BPs. Strikingly, both high and low expression of *Smarcd1* is associated with positive clinical outcomes, while intermediate expression significantly reduces the probability of survival. Applying the theory of “essential genes” from evolution, we identify an additional 50 genes that span several cellular processes and must be maintained within a discrete window of expression for metastasis to occur. In the case of *Smarcd1*, small perturbations in its expression level significantly reduce metastasis in laboratory mouse models and alter splicing programs relevant to the ER+/HER2-enriched breast cancer subtype. The identification of subtype-specific “Goldilocks” metastasis modifier genes introduces a new class of genes and potential catalogue of novel targets that, when therapeutically “nudged” in either direction, may significantly improve late-stage patient outcomes.
