## Supplemental Table 7 for "SMARCD1 is a “Goldilocks” metastasis modifier"

### Sheet: Smarcd1 Interacting Proteins
Accession	Gene	Description	OE Smarcd1/ EV Smarcd1	Abundance: EV	Abundance: OE Smarcd1	ALIAS	Annotation	Annotation	Annotation
E9Q4N7	Arid1b	AT-rich interactive domain-containing protein 1B	45.826	334183	1.53143e+07		BAF	CHROMATIN REMODELING
Q9Z0H3	Smarcb1	SWI/SNF-related matrix-associated actin-dependent regulator of chromatin subfamily B member 1	15.9958	558738	8.93745e+06	BAF47	BAF	CHROMATIN REMODELING
E9QAQ7	Arid1a	AT-rich interactive domain-containing protein 1A	14.9801	1.25293e+06	1.8769e+07		BAF	CHROMATIN REMODELING
Q8CHH5	Bicral	BRD4-interacting chromatin-remodeling complex-associated protein-like	14.6851	42227.3	620114	GLTSCR1L	BAF	CHROMATIN REMODELING
Q61466	Smarcd1	SWI/SNF-related matrix-associated actin-dependent regulator of chromatin subfamily D member 1	11.8115	3.67554e+06	4.34138e+07		BAF	CHROMATIN REMODELING
Q6PDG5	Smarcc2	SWI/SNF complex subunit SMARCC2	10.4187	1.27202e+06	1.32528e+07	BAF170	BAF	CHROMATIN REMODELING
O54941	Smarce1	SWI/SNF-related matrix-associated actin-dependent regulator of chromatin subfamily E member 1	8.65288	2.05317e+06	1.77658e+07	BAF57	BAF	CHROMATIN REMODELING
Q05D44	Eif5b	Eukaryotic translation initiation factor 5B	8.29714	813679	6.75121e+06		BAF	TRANSLATION
D3Z5N6	Dpf2	Zinc finger protein ubi-d4	8.24345	6.48968e+06	5.34974e+07	Baf45d	BAF	CHROMATIN REMODELING
F8VPZ9	Bicra	BRD4-interacting chromatin-remodeling complex-associated protein	7.80536	921544	7.19298e+06	GLTSCR1	BAF	CHROMATIN REMODELING
Q3TKT4	Smarca4	Transcription activator BRG1	7.57142	1.00219e+07	7.58802e+07	Brg1	BAF	CHROMATIN REMODELING
P97496	Smarcc1	SWI/SNF complex subunit SMARCC1	6.82215	8.07061e+06	5.50589e+07	BAF155	BAF	CHROMATIN REMODELING
Q9Z2N8	Actl6a	Actin-like protein 6A	5.89699	3.93544e+06	2.32073e+07	BAF53A	BAF	DNA DAMAGE	CHROMATIN REMODELING
Q921K9	Bcl7b	B-cell CLL/lymphoma 7 protein family member B	5.49409	921205	5.06118e+06		BAF	CHROMATIN REMODELING
A0A0U1RNX8	Bcl7c	B-cell CLL/lymphoma 7 protein family member C	5.04745	342853	1.73053e+06		BAF	CHROMATIN REMODELING
A0A0R4J175	Brd9	Bromodomain-containing protein 9	4.53976	1.08875e+06	4.94269e+06		BAF	CHROMATIN REMODELING
F8WI88	Pcnp	PEST proteolytic signal-containing nuclear protein	14997		1.4997e+06		CELL CYCLE	UBIQUITINATION
Q6A065	Cep170	Centrosomal protein of 170 kDa	4734.47		473447		CELL CYCLE	CENTROSOME
Q65Z40	Wapl	Wings apart-like protein homolog	4579.48		457948		CELL CYCLE	CENTROSOME
Q60865	Caprin1	Caprin-1	1.19474	452519	540643		CELL CYCLE
O55047	Tlk2	Serine/threonine-protein kinase tousled-like 2	13476.9		1.34769e+06		CHROMATIN REMODELING	DNA DAMAGE	CELL CYCLE
Q8K2H1	Pphln1	Periphilin-1	9928.54		992854		CHROMATIN REMODELING
Q80W03; Q8BU11	Tox3; Tox4	TOX high mobility group box family member 3; TOX high mobility group box family member 4	8780.74		878074		CHROMATIN REMODELING
P10711	Tcea1	Transcription elongation factor A protein 1	6163.53		616353		CHROMATIN REMODELING	TRANSLATION
Q80Y32	Hmgxb4	HMG box domain-containing 4	1623.78		162378		CHROMATIN REMODELING
Q9D8Y8	Ing5	Inhibitor of growth protein 5	33.7177	174923	5897995		CHROMATIN REMODELING
Q60953	Pml	Protein PML	27.1578	77666.4	2.10925e+06		CHROMATIN REMODELING
G3UWZ0	Baz1a	Bromodomain adjacent to zinc finger domain protein 1A	9.45302	246728	2.33232e+06		CHROMATIN REMODELING
Q7TNV0	Dek	Protein DEK	8.69178	116286	1.01073e+06		CHROMATIN REMODELING
A0A1L1STE4	Ilf3	Interleukin enhancer-binding factor 3	8.07492	737029	5951452		CHROMATIN REMODELING
P17095	Hmga1	High mobility group protein HMG-I/HMG-Y	7.66108	3553034	2.72201e+07		CHROMATIN REMODELING
Q9R190	Mta2	Metastasis-associated protein MTA2	6.96794	458747	3.19652e+06		CHROMATIN REMODELING
Q60972	Rbbp4	Histone-binding protein RBBP4	6.75956	354205	2.39427e+06		CHROMATIN REMODELING
Q91WC0	Setd3	Actin-histidine N-methyltransferase	6.45185	217063	1.40046e+06		CHROMATIN REMODELING
Q9CXY6	Ilf2	Interleukin enhancer-binding factor 2	5.91862	535630	3.17019e+06		CHROMATIN REMODELING
O09106	Hdac1	Histone deacetylase 1	5.78943	2.19986e+06	1.27359e+07		CHROMATIN REMODELING
Q9CQJ4	Rnf2	E3 ubiquitin-protein ligase RING2	5.44354	751838	4.09266e+06		CHROMATIN REMODELING
Q9WTU0	Phf2	Lysine-specific demethylase PHF2	5.26778	1.03059e+06	5.4289e+06		CHROMATIN REMODELING
Q3TUF7	Yeats2	YEATS domain-containing protein 2	5.23447	5.82295e+06	3.04801e+07		CHROMATIN REMODELING
A0A384DV79	Hmga1	High mobility group protein HMG-I/HMG-Y	5.22207	1.75821e+06	9181504		CHROMATIN REMODELING
Q8BSY0	Asph	Aspartyl/asparaginyl beta-hydroxylase	5.06187	92944.9	470475		CHROMATIN REMODELING
Q8CHV6	Tada2a	Transcriptional adapter 2-alpha	5.01003	486034	2.43504e+06		CHROMATIN REMODELING
P63158	Hmgb1	High mobility group protein B1	79298.1		7.92981e+06		DNA DAMAGE	CHROMATIN REMODELING	G4QuadBinding
P11103	Parp1	Poly [ADP-ribose] polymerase 1	40942.1		4.09421e+06		DNA DAMAGE
Q3UMU9	Hdgfl2	Hepatoma-derived growth factor-related protein 2	3072.18		307218		DNA DAMAGE
Q2VPQ9	Meaf6	Chromatin modification-related protein MEAF6	11.1205	150143	1.66967e+06		DNA DAMAGE	CHROMATIN REMODELING
A0A087WQB0	Morf4l1	Mortality factor 4-like protein 1	11.0956	112108	1.24391e+06		DNA DAMAGE	CHROMATIN REMODELING
P97868	Rbbp6	E3 ubiquitin-protein ligase RBBP6	10.2252	82950.7	848189		DNA DAMAGE	SPLICING
P30681	Hmgb2	High mobility group protein B2	9.4333	697594	6.58061e+06		DNA DAMAGE	CHROMATIN REMODELING
Q7TPD0	Ints3	Integrator complex subunit 3	8.87992	112971	1.00317e+06		DNA DAMAGE
Q3TCH7	Cul4a	Cullin-4A	8.14315	341964	2.78466e+06		DNA DAMAGE
Q61216	Mre11	Double-strand break repair protein MRE11	7.26505	112680	818625		DNA DAMAGE
Q8BZH4	Pogz	Pogo transposable element with ZNF domain	6.156	923303	5.68385e+06		DNA DAMAGE
Q62318	Trim28	Transcription intermediary factor 1-beta	6.13491	628175	3.8538e+06		DNA DAMAGE	CHROMATIN REMODELING
Q8CHI8	Ep400	E1A-binding protein p400	5.97915	1.1679e+06	6.98304e+06		DNA DAMAGE	CHROMATIN REMODELING
Q9R0Q4	Morf4l2	Mortality factor 4-like protein 2	5.79847	131028	759759		DNA DAMAGE	CHROMATIN REMODELING
Q8C0V0	Tlk1	Serine/threonine-protein kinase tousled-like 1	5.78973	2.28661e+06	1.32388e+07		DNA DAMAGE	CHROMATIN REMODELING
B1ASU9	Tlk2	Serine/threonine-protein kinase tousled-like 2	5.75035	1.06998e+07	6.15274e+07		DNA DAMAGE	CHROMATIN REMODELING
Q9JI44	Dmap1	DNA methyltransferase 1-associated protein 1	5.42159	619072	3.35636e+06		DNA DAMAGE	CHROMATIN REMODELING
A0A0R4J1I3	Men1	Menin	0.615274	581005	357477		DNA DAMAGE	CHROMATIN REMODELING
P39054	Dnm2	Dynamin-2	18877.9		1887788		EXOCYTOSIS	VESICLES
F8WIA1	Clip1	CAP-Gly domain-containing linker protein 1	5118.81		511881		EXOCYTOSIS	VESICLES
P17427	Ap2a2	AP-2 complex subunit alpha-2	884.745		88474.5		EXOCYTOSIS
Q6KAR6	Exoc3	Exocyst complex component 3	10.8171	484497	5.24086e+06		EXOCYTOSIS
Q3TPX4	Exoc5	Exocyst complex component 5	9.9974	693486	6.93306e+06		EXOCYTOSIS
Q5ND34	Wdr81	WD repeat-containing protein 81	6.971	471117	3.28416e+06		EXOCYTOSIS	VESICLES
Q9D4H1	Exoc2	Exocyst complex component 2	6.17882	1.08685e+06	6.71543e+06		EXOCYTOSIS
P62821; Q9D1G1; P55258; P61028; P61027; Q3TYH2; Q9PHN9	Rab1a; Rab1b; Rab8a; Rab8b; Rab10; Rab15; Rab35	Ras-related protein Rab-1A; Ras-related protein Rab-1B; Ras-related protein Rab-8A; Ras-related protein Rab-8B; Ras-related protein Rab-10; Ras-related protein Rab-15; Ras-related protein Rab-35	6.03145	649921	3.91997e+06		EXOCYTOSIS
Q8BJF9	Chmp2b	Charged multivesicular body protein 2b	5.96371	120809	720472		EXOCYTOSIS
Q6P1Y9	Exoc1	Exocyst complex component 1	5.75566	344008	1.97999e+06		EXOCYTOSIS
O35250	Exoc7	Exocyst complex component 7	5.37508	198974	1.0695e+06		EXOCYTOSIS
P17809	Slc2a1	Solute carrier family 2, facilitated glucose transporter member 1	10091.7		1009167		METABOLISM	GLUCOSE TRANSPORTER
P35492	Hal	Histidine ammonia-lyase	9223.96		922396		METABOLISM
P06151	Ldha	L-lactate dehydrogenase A chain	7202.05		720205		METABOLISM
P55200	Kmt2a	Histone-lysine N-methyltransferase 2A	2093.32		209332		METABOLISM	CHROMATIN REMODELING
Q61176	Arg1	Arginase-1	19.7416	239265	4.72349e+06		METABOLISM
P12382	Pfkl	ATP-dependent 6-phosphofructokinase, liver type	14.8946	38236.7	569520		METABOLISM
A0A0R4J0B4	Cmas	N-acylneuraminate cytidylyltransferase	10.682	308147	3.29164e+06		METABOLISM
P40142	Tkt	Transketolase	9.74308	64974.7	633054		METABOLISM
Q9CZW4	Acsl3	Fatty acid CoA ligase Acsl3	9.68578	372004	3603155		METABOLISM
P24270	Cat	Catalase	9.6639	322937	3120830		METABOLISM
Q9Z148	Ehmt2	Histone-lysine N-methyltransferase EHMT2	8.25943	121040	999722		METABOLISM	CHROMATIN REMODELING
P52480	Pkm	Pyruvate kinase PKM	7.36504	189247	1393814		METABOLISM
Q99LB2	Dhrs4	Dehydrogenase/reductase SDR family member 4	7.27202	341100	2.48049e+06		METABOLISM
Q9DCN2	Cyb5r3	NADH-cytochrome b5 reductase 3	7.11027	83699	595123		METABOLISM	FATTY ACID
P05064	Aldoa	Fructose-bisphosphate aldolase A	6.85103	193674	1.32687e+06		METABOLISM
P35486	Pdha1	Pyruvate dehydrogenase E1 component subunit alpha, somatic form, mitochondrial	6.67781	535464	3.57573e+06		METABOLISM
Q91VA7	Idh3b	Isocitrate dehydrogenase [NAD] subunit, mitochondrial	6.59848	240942	1.58985e+06		METABOLISM
Q9WUM5	Suclg1	Succinate--CoA ligase [ADP/GDP-forming] subunit alpha, mitochondrial	6.57055	205112	1.3477e+06		METABOLISM
Q9DBG6	Rpn2	Dolichyl-diphosphooligosaccharide--protein glycosyltransferase subunit 2	6.42655	85035.3	546484		METABOLISM
P56379	Atp5mpl	ATP synthase subunit ATP5MPL, mitochondrial	6.34342	505830	3.20869e+06		METABOLISM
Q9CZN7	Shmt2	Serine hydroxymethyltransferase, mitochondrial	6.26951	125973	789786		METABOLISM
P54071	Idh2	Isocitrate dehydrogenase [NADP], mitochondrial	5.88731	331569	1.95205e+06		METABOLISM
Q8QZT1	Acat1	Acetyl-CoA acetyltransferase, mitochondrial	5.60888	95689.8	536713		METABOLISM
P62897	Cycs	Cytochrome c, somatic	5.3149	156192	830144		METABOLISM
P47740	Aldh3a2	Aldehyde dehydrogenase family 3 member A2	0.00101724	98305.6			METABOLISM
Q64437	Adh7	All-trans-retinol dehydrogenase [NAD(+)] ADH7	0.000135814	736299			METABOLISM
Q921T2	Tor1aip1	Torsin-1A-interacting protein 1	6433.35		643335		NUCLEAR LAMINA
Q80XP8	Fam76b	Protein FAM76B	6421.25		642125		NUCLEAR SPECKLE
P61514	Rpl37a	60S ribosomal protein L37a	7.13883	310895	2.21943e+06		RIBOSOME
O35130	Emg1	Ribosomal RNA small subunit methyltransferase NEP1	6.71597	6.93384e+06	4.65675e+07		RIBOSOME
P62843	Rps15	40S ribosomal protein S15	5.72645	1.97445e+06	1.13066e+07		RIBOSOME
P67984	Rpl22	60S ribosomal protein L22	5.57074	2.38732e+06	1.32991e+07		RIBOSOME
Q9JJI8	Rpl38	60S ribosomal protein L38	5.32225	1.16627e+07	6.20719e+07		RIBOSOME
Q7TQK4	Exosc3	Exosome complex component RRP40	5089.38		508938		RNA EXOSOME
Q921I9	Exosc4	Exosome complex component RRP41	6.99396	1.26606e+06	8.85478e+06		RNA EXOSOME
Q9CSH3	Dis3	Exosome complex exonuclease RRP44	6.56307	389445	2.55595e+06		RNA EXOSOME
Q9DAA6	Exosc1	Exosome complex component CSL4	6.10739	688487	4.20486e+06		RNA EXOSOME
Q9D753	Exosc8	Exosome complex component RRP43	6.04323	890398	5.38089e+06		RNA EXOSOME
Q9CRA8	Exosc5	Exosome complex component RRP46	5.75485	948326	5.45747e+06		RNA EXOSOME
Q9D0M0	Exosc7	Exosome complex exonuclease RRP42	5.63649	1.22944e+06	6.9297e+06		RNA EXOSOME
P97350	Pkp1	Plakophilin-1	26156		2.6156e+06		RNA REGULATION	MYC RNA 5'UTR REGULATION
Q8VDM6	Hnrnpul1	Heterogeneous nuclear ribonucleoprotein U-like protein 1	44.0203	51834.4	2.28176e+06		RNA REGULATION	NUCLEOCYTOPLASMIC TRANSPORTATION
Q80Y44	Ddx10	Probable ATP-dependent RNA helicase DDX10	10.3551	566612	5.86735e+06		RNA REGULATION	RNA TRANSPORT
Q9QY15	Ddx25	ATP-dependent RNA helicase DDX25	5.83002	1.21591e+06	7088803		RNA REGULATION
P62488	Polr2g	DNA-directed RNA polymerase II subunit RPB7	35.1576	752524	2.6457e+07		RNA SYNTHESIS
Q8CB77	Eloa	Elongin-A	18.0916	74224.1	1.34283e+06		RNA SYNTHESIS
O35134	Polr1a	DNA-directed RNA polymerase I subunit RPA1	15.0045	968830	1.45368e+07		RNA SYNTHESIS
P62869	Elob	Elongin-B	8.48486	126875	1.07652e+06		RNA SYNTHESIS
Q5SUS9	Ewsr1	RNA-binding protein EWS	5.50785	2.81816e+06	15521990		RNA SYNTHESIS
Q8BFX0	Polr2k	DNA-directed RNA polymerases I, II, and III subunit RPABC4	5.29081	590196	3.12261e+06		RNA SYNTHESIS
Q6NXI6	Rprd2	Regulation of nuclear pre-mRNA domain-containing protein 2	0.00111238	89896.9			RNA SYNTHESIS
Q61171	Prdx2	Peroxiredoxin-2	28749.4		2.87494e+06		ROS RESPONSE
Q9CQQ8	Lsm7	U6 snRNA-associated Sm-like protein LSm7	12703.4		1.27034e+06		SPLICING
Q9DAW6	Prpf4	U4/U6 small nuclear ribonucleoprotein Prp4	7597.72		759772		SPLICING
Q8C1D8	Iws1	Protein IWS1 homolog	4847.29		484729		SPLICING
Q3USH5	Sfswap	Splicing factor, suppressor of white-apricot homolog	4089.57		408957		SPLICING
P98203	Arvcf	Splicing regulator ARVCF	21.8872	1520312	33275376		SPLICING
E9Q5K9	Ythdc1	YTH domain-containing protein 1	20.6887	50916.4	1.0534e+06		SPLICING
Q8BQ46	Taf15	TAF15 RNA polymerase II, TATA box binding protein (TBP)-associated factor	12.8753	197778	2.54645e+06		SPLICING
Q8BIQ5	Cstf2	Cleavage stimulation factor subunit 2	12.4075	110053	1.36548e+06		SPLICING
P60335	Pcbp1	Poly(rC)-binding protein 1	8.94325	2.37484e+06	21238752		SPLICING
Q9QZH3	Ppie	Peptidyl-prolyl cis-trans isomerase E	8.79899	80333.7	706855		SPLICING
Q99LF4	Rtcb	RNA-splicing ligase RtcB homolog	8.46812	205223	1.73785e+06		SPLICING
Q8JZX4	Rbm17	Splicing factor 45	8.08582	501492	4.05498e+06		SPLICING
Q9CQI7	Snrpb2	U2 small nuclear ribonucleoprotein B''	7.92653	121762	965147		SPLICING
P62315	Snrpd1	Small nuclear ribonucleoprotein Sm D1	7.53691	4.62719e+06	3.48747e+07		SPLICING
G5E8I8	Cherp	Calcium homeostasis endoplasmic reticulum protein	7.28404	541190	3942047		SPLICING
Q99MR6	Srrt	Serrate RNA effector molecule homolog	7.20022	85019.4	612158		SPLICING
P62960	Ybx1	Y-box-binding protein 1	7.11502	399181	2.84018e+06		SPLICING
Q8K4P0	Wdr33	pre-mRNA 3' end processing protein WDR33	6.95685	416620	2.89836e+06		SPLICING
Q5U4D9	Thoc6	THO complex subunit 6 homolog	6.68335	262282	1.75292e+06		SPLICING
P62311	Lsm3	U6 snRNA-associated Sm-like protein LSm3	6.54507	81004.1	530177		SPLICING
Q921F2	Tardbp	TAR DNA-binding protein 43	6.45607	505441	3.26317e+06		SPLICING
Q922U1	Prpf3	U4/U6 small nuclear ribonucleoprotein Prp3	6.39603	231362	1.4798e+06		SPLICING
Q99LI7	Cstf3	Cleavage stimulation factor subunit 3	6.34631	287968	1.82754e+06		SPLICING
Q9QXK7	Cpsf3	Cleavage and polyadenylation specificity factor subunit 3	6.25768	414783	2.59558e+06		SPLICING
Q99LC2	Cstf1	Cleavage stimulation factor subunit 1	6.2275	380473	2.36939e+06		SPLICING
F6RJ39	Acin1	Apoptotic chromatin condensation inducer in the nucleus (Fragment)	6.16557	188352	1.1613e+06		SPLICING
Q9D0W5	Ppil1	Peptidyl-prolyl cis-trans isomerase-like 1	5.90517	874845	5.16611e+06		SPLICING
Q8C2Q7	Hnrnph1	Heterogeneous nuclear ribonucleoprotein H	5.86466	891301	5.22718e+06		SPLICING
P62313	Lsm6	U6 snRNA-associated Sm-like protein LSm6	5.8274	452480	2.63678e+06		SPLICING
A0A0R4J0J6	Thoc5	THO complex subunit 5 homolog	5.7661	1.33316e+06	7.68713e+06		SPLICING
A0A3B2WCR6	Snrpc	U1 small nuclear ribonucleoprotein C	5.55745	516773	2.87194e+06		SPLICING
Q9CQF3	Nudt21	Cleavage and polyadenylation specificity factor subunit 5	5.49739	2.41952e+06	1.3301e+07		SPLICING
Q8QZY9	Sf3b4	Splicing factor 3B subunit 4	5.38934	615819	3.31886e+06		SPLICING
Q9CWK3	Cd2bp2	CD2 antigen cytoplasmic tail-binding protein 2	5.29766	160920	852497		SPLICING
A0A0N4SUZ3	Lsm8	U6 snRNA-associated Sm-like protein LSm8	5.28228	141973	749941		SPLICING
Q99J95	Cdk9	Cyclin-dependent kinase 9	5.18677	1.00285e+06	5.20157e+06		SPLICING	DNA DAMAGE
O35841	Api5	Apoptosis inhibitor 5	5.13421	453134	2.32648e+06		SPLICING
Q99M28	Rnps1	RNA-binding protein with serine-rich domain 1	5.12001	7.95733e+06	4.07416e+07		SPLICING
P63154	Crnkl1	Crooked neck-like protein 1	5.11088	209338	1.0699e+06		SPLICING
Q91VM5	Rbmxl1	RNA binding motif protein, X-linked-like-1	5.08976	1.97649e+06	1.00599e+07		SPLICING
P62307	Snrpf	Small nuclear ribonucleoprotein F	5.06118	1.34439e+06	6.80421e+06		SPLICING
Q8K194	Snrnp27	U4/U6.U5 small nuclear ribonucleoprotein 27 kDa protein	5.01899	685736	3.4417e+06		SPLICING
Q921M3	Sf3b3	Splicing factor 3B subunit 3	5.01776	8.56744e+06	4.29894e+07		SPLICING	CHROMATIN REMODELING
A6H619	Phrf1	PHD and RING finger domain-containing protein 1	2.57042	419082	1.07722e+06		SPLICING
Q8C5J0	Sp2	Transcription factor Sp2	2919.85		291985		TRANSCRIPTION
Q6KAQ7	Zzz3	ZZ-type zinc finger-containing protein 3	9.73179	1.29305e+06	1.25837e+07		TRANSCRIPTION
Q9JMG1	Edf1	Endothelial differentiation-related factor 1	6.17651	64152.4	396238		TRANSCRIPTION
P57776	Eef1d	Elongation factor 1-delta	7.66453	500783	3.83827e+06		TRANSLATION
Q9D8N0	Eef1g	Elongation factor 1-gamma	6.69132	937020	6.2699e+06		TRANSLATION
O70251	Eef1b	Elongation factor 1-beta	6.38285	328882	2.09921e+06		TRANSLATION
Q8BFR5	Tufm	Elongation factor Tu, mitochondrial	1.95809	134596	263551		TRANSLATION
Q9ER05	Ctrl	Chymopasin	9733.45		973345
P17897	Lyz1	Lysozyme C-1	9000.52		900052
P58468	Slx9	Ribosome biogenesis protein SLX9 homolog	8623.99		862399
O35385	Ppef2	Serine/threonine-protein phosphatase with EF-hands 2	6156.57		615657
A0A0R4J293	Tgm1	Protein-glutamine gamma-glutamyltransferase K	6093.01		609301
Q9JLV1	Bag3	BAG family molecular chaperone regulator 3	5374.07		537408
Q8VI93	Oas3	2'-5'-oligoadenylate synthase 3	4723.38		472338
P63101	Ywhaz	14-3-3 protein zeta/delta	4355.91		435591
I1E4X8	Stim2	Stromal interaction molecule 2	4223.23		422323
Q8CI51	Pdlim5	PDZ and LIM domain protein 5	3882.46		388246
Q9CXL3	Q9CXL3	Uncharacterized protein C7orf50 homolog	3277.57		327757
Q80ZN5	Cst13	Cystatin-13	2909.84		290984
Q99LX5	Mmtag2	Multiple myeloma tumor-associated protein 2 homolog	2389.37		238937
Q6P9J9	Ano6	Anoctamin-6	102.726		10272.6
Q9D0R9	Wdr89	WD repeat-containing protein 89	66.1177	15780.4	1.04337e+06
A0A1D5RLG3	Rab3gap1	Rab3 GTPase-activating protein catalytic subunit	52.2646	1.01379e+07	529854944
Q8R016	Blmh	Bleomycin hydrolase	30.9764	96618.3	2.99289e+06
Q9JIG4	Ppp1r3f	Protein phosphatase 1 regulatory subunit 3F	21.6992	44320.4	961716
Q80TE0	Rpap1	RNA polymerase II-associated protein 1	21.1608	4.77827e+06	101112152
A0A140T8P7	Igkv8-21	Immunoglobulin kappa variable 8-21 (Fragment)	19.6163	54500.3	1.06909e+06
A0A2R8VHP3	Gm5478	Predicted pseudogene 5478	15.2069	3.34471e+07	5.08627e+08
Q9EST1; Q32M21; Q5Y4Y6	Gsdma; Gsdma2; Gsdma3	Gasdermin-A; Gasdermin-A2; Gasdermin-A3	14.8658	127066	1.88894e+06
P0DOV2	Ifi204	Interferon-activable protein 204	14.4126	130765	1884674
P06330	P06330	Ig heavy chain V region AC38 205.12	14.1718	594741	8.42854e+06
B8JJE0	Adgrv1	Adhesion G-protein-coupled receptor V1	13.0292	1807837	23554744
A0A494BAF9	Ccdc40	Coiled-coil domain-containing protein 40	12.7149	5.63811e+06	71687950
Q61990	Pcbp2	Poly(rC)-binding protein 2	11.8824	94434.4	1.1221e+06
Q8BVJ3	BC024139	cDNA sequence BC024139	11.0951	514816	5711952
Q99LL5	Pwp1	Periodic tryptophan protein 1 homolog	11.0902	228348	2.53243e+06
P0CG14	Derpc	Decreased expression in renal and prostate cancer protein	11.0077	1.31529e+06	1.44783e+07
B2RQG2	Phf3	PHD finger protein 3	10.9858	169848	1.86592e+06
Q61495; Q7TSF1	Dsg1a; Dsg1b	Desmoglein-1-alpha; Desmoglein-1-beta	10.8482	345611	3.74927e+06
O35680	Mrps12	28S ribosomal protein S12, mitochondrial	10.7439	2.72633e+06	2.92914e+07
Q02257	Jup	Junction plakoglobin	10.6428	3.39006e+06	3.60796e+07
E9PX52	Asap2	Arf-GAP with SH3 domain, ANK repeat and PH domain-containing protein 2	9.66641	8.62808e+07	8.34026e+08
Q9CXK9	Rbm33	RNA-binding protein 33	9.3205	693571	6.46443e+06
Q8BH70	Fbxl4	F-box/LRR-repeat protein 4	9.26876	132244	1.22574e+06
A8DUK4	Hbb-bs	Beta-globin	9.18088	47686.8	437807
G3X8T2	Zc3h18	Zinc finger CCCH domain-containing protein 18	9.16614	144096	1320801
Q8BFZ3	Actbl2	Beta-actin-like protein 2	9.14106	128824	1.17759e+06
P63038	Hspd1	60 kDa heat shock protein, mitochondrial	8.34917	10589.9	88417
Q08189	Tgm3	Protein-glutamine gamma-glutamyltransferase E	8.32371	345626	2876892
Q05816	Fabp5	Fatty acid-binding protein 5	8.28538	99726.7	826274
Q9CQD1; P61021; P35278	Rab5a; Rab5b; Rab5c	Ras-related protein Rab-5A; Ras-related protein Rab-5B; Ras-related protein Rab-5C	8.17494	141896	1.15999e+06
A0A075B5N5	Igkv8-26	Immunoglobulin kappa variable 8-26 (Fragment)	8.02936	122810	986088
Q2VIS4	Flg2	Filaggrin-2	8.00931	270217	2.16425e+06
P68040	Rack1	Receptor of activated protein C kinase 1	7.96398	81394.1	648222
Q4VBE8	Wdr18	WD repeat-containing protein 18	7.93055	208578	1.65414e+06
Q8R332	Nup58	Nucleoporin p58/p45	7.92146	933786	7.39695e+06
O55201	Supt5h	Transcription elongation factor SPT5	7.88254	241907	1.90685e+06
Q9CY58	Serbp1	Plasminogen activator inhibitor 1 RNA-binding protein	7.80854	619527	4.83761e+06
D3YWX2	Ylpm1	YLP motif-containing protein 1	7.71225	326380	2.51712e+06
Q9ERK4	Cse1l	Exportin-2	7.5933		759.33
P51150	Rab7a	Ras-related protein Rab-7a	7.50725	160897	1.20789e+06
Q9QXE7; Q8BHJ5	Tbl1x; Tbl1xr1	F-box-like/WD repeat-containing protein TBL1X; F-box-like/WD repeat-containing protein TBL1XR1	7.35614	322299	2.37088e+06
E9PUA5	Kifc5b	Kinesin-like protein	7.30425	123801	904273
Q8K2H4	Acap1	Arf-GAP with coiled-coil, ANK repeat and PH domain-containing protein 1	7.09823	101076	717464
Q8CI08	Slain2	SLAIN motif-containing protein 2	6.98462	352891	2.46481e+06
P11031	Sub1	Activated RNA polymerase II transcriptional coactivator p15	6.94383	309299	2.14772e+06
Q99LQ1	Mbip	MAP3K12-binding inhibitory protein 1	6.94351	1.81501e+06	1.26026e+07
Q8BVQ5	Ppme1	Protein phosphatase methylesterase 1	6.81482	89241.2	608162
P07724	Alb	Albumin	6.55674	3.7692e+06	2.47137e+07
Q91VL8	Terf2ip	Telomeric repeat-binding factor 2-interacting protein 1	6.51086	228300	1.48643e+06
Q99JW4	Lims1	LIM and senescent cell antigen-like-containing domain protein 1	6.48666	224841	1458471
E9Q557	Dsp	Desmoplakin	6.48324	1.09624e+07	7.1072e+07
Q01730	Rsu1	Ras suppressor protein 1	6.44146	215334	1387066
Q62141	Sin3b	Paired amphipathic helix protein Sin3b	6.2967	300106	1.88968e+06
P62962	Pfn1	Profilin-1	6.29483	71458.2	449817
Q9JJ28	Flii	Protein flightless-1 homolog	6.21566	79263.6	492676
P29595	Nedd8	NEDD8	6.20914	155569	965948
P61620	Sec61a1	Protein transport protein Sec61 subunit alpha isoform 1	6.2042	827713	5.1353e+06
Q91VJ1	Aim2	Interferon-inducible protein AIM2	6.18584	705029	4.3612e+06
P20357	Map2	Microtubule-associated protein 2	6.15292	915799	5.63483e+06
Q9D1I6	Mrpl14	39S ribosomal protein L14, mitochondrial	6.13481	5.7658e+06	3.53721e+07
Q6P5B5	Fxr2	Fragile X mental retardation, autosomal homolog 2	6.06446	1.66175e+06	1.00776e+07
Q80WJ7	Mtdh	Protein LYRIC	5.95698	1.00249e+06	5.9718e+06
Q80W00	Ppp1r10	Serine/threonine-protein phosphatase 1 regulatory subunit 10	5.94829	482276	2.86872e+06
Q05512	Mark2	Serine/threonine protein kinase MARK2	5.88823	200591	1.18112e+06
E9Q0T8	Dnah7a	Dynein, axonemal, heavy chain 7A	5.79503	2.7454e+06	1.59097e+07
Q61153	Dio1	Type I iodothyronine deiodinase	5.7497	367780	2.11463e+06
P01865	Igh-1a	Ig gamma-2A chain C region, membrane-bound form	5.73989	76337.1	438166
Q8BJH1	Zc2hc1a	Zinc finger C2HC domain-containing protein 1A	5.73455	99776.2	572171
Q8JZM7	Cdc73	Parafibromin	5.72629	123857	709242
A0A7N9VR94	Ahnak2	AHNAK nucleoprotein 2	5.71199	190435	1.08776e+06
Q9D7W5	Med8	Mediator of RNA polymerase II transcription subunit 8	5.65632	161192	911754
S4R1M2	Safb	Scaffold attachment factor B1	5.65549	1.32187e+06	7475813
Q9CPW4	Arpc5	Actin-related protein 2/3 complex subunit 5	5.61967	862489	4.84691e+06
Q921L3	Tmco1	Calcium load-activated calcium channel	5.60027	654960	3.66795e+06
Q8BG51; Q8JZN7	Rhot1; Rhot2	Mitochondrial Rho GTPase 1; Mitochondrial Rho GTPase 2	5.58643	65900.4	368148
P35173	Stfa3	Stefin-3	5.57515	367061	2.04642e+06
P0C0S6	H2az1	Histone H2A.Z	5.56143	3.52399e+07	1.95984e+08
E9Q455	Tpm1	Tropomyosin alpha-1 chain	5.52642	176790	977016
P07356	Anxa2	Annexin A2	5.52406	3.2713e+06	1.80709e+07
Q3URV1	Tbc1d32	Protein broad-minded	5.42254	6496098	35225372
A0A0G2JE47	Igkv8-28	Immunoglobulin kappa variable 8-28 (Fragment)	5.41766	1.9854e+07	1.07562e+08
Q5SF07	Igf2bp2	Insulin-like growth factor 2 mRNA-binding protein 2	5.41238	270087	1.46181e+06
F6TB64	Ubn2	Ubinuclein-2 (Fragment)	5.37838	244286	1.31386e+06
Q8K310	Matr3	Matrin-3	5.36295	2.44683e+06	1.31222e+07
Q9DA08	Sgf29	SAGA-associated factor 29	5.36281	366419	1.96503e+06
Q3TN34	Micall2	MICAL-like protein 2	5.34951	6.59522e+06	3.52812e+07
P55849	Dsc1	Desmocollin-1	5.34672	359531	1.92231e+06
Q6NZL1	Dhx37	DEAH (Asp-Glu-Ala-His) box polypeptide 37	5.34208	3.7977e+06	2.02876e+07
P97434	Mprip	Myosin phosphatase Rho-interacting protein	5.33511	992758	5.29647e+06
Q9CZX5	Pinx1	PIN2/TERF1-interacting telomerase inhibitor 1	5.32317	366837	1952734
Q9CZ30	Ola1	Obg-like ATPase 1	5.2812	20855.3	110141
Q8CH25	Sltm	SAFB-like transcription modulator	5.25613	2.24011e+06	1.17743e+07
Q9ESC8	Aff4	AF4/FMR2 family member 4	5.17446	238315	1.23315e+06
Q78IK4	Apool	MICOS complex subunit Mic27	5.17364	327218	1.69291e+06
Q792Z1	Try10	Trypsin 10	5.17026	1.33546e+07	6.90467e+07
P30999	Ctnnd1	Catenin delta-1	5.1542	3.89364e+06	20068579
E9PX95	Abca17	ATP-binding cassette sub-family A member 17	5.1399	408016	2097162
Q8BGA5	Krr1	KRR1 small subunit processome component homolog	5.12793	2.20158e+06	1.12896e+07
O35368	Ifi203	Interferon-activable protein 203	5.10711	768005	3.92229e+06
Q9D945	Llph	Protein LLP homolog	5.09181	261793	1.333e+06
Q3TLP8	Rac1	Ras-related C3 botulinum toxin substrate 1	5.08927	901724	4.58912e+06
A0A0U1RP81	Immt	MICOS complex subunit MIC60	5.085	256904	1.30636e+06
Q8R1J3	Zcchc9	Zinc finger CCHC domain-containing protein 9	5.07229	383953	1.94752e+06
Q9CQS2	Nop10	H/ACA ribonucleoprotein complex subunit 3	5.06569	7.71969e+06	3.91055e+07
Q91YN9	Bag2	BAG family molecular chaperone regulator 2	5.02289	1.28503e+06	6.45459e+06
P50543	S100a11	Protein S100-A11	5.00322	17822.7	89170.7
A0A0B4J1H7	Igkv1-135	Immunoglobulin kappa variable 1-135 (Fragment)	4.54709	238966	1.0866e+06
P01029	C4b	Complement C4-B	4.45888	194045	865226
A0A1B0GR85	2900026A02Rik	RIKEN cDNA 2900026A02 gene	4.09799	171890	704405
Q8BG15	Ctdspl2	CTD small phosphatase-like protein 2	3.37605	208586	704197
Q8C0P5	Coro2a	Coronin-2A	2.30298	183313	422166
A0A0B4J1I0	Igkv1-110	Immunoglobulin kappa variable 1-110 (Fragment)	2.17839	4.62662e+08	1.00786e+09
P01869	Ighg1	Ig gamma-1 chain C region, membrane-bound form	1.66642	1.5045e+06	2.50714e+06
P10854	H2bc14	Histone H2B type 1-M	1.58312	1.31022e+06	2.07423e+06
Q8K003	Tma7	Translation machinery-associated protein 7	0.000753524	132710
E9QA15	Cald1	Caldesmon 1	0.00034716	288052
