## Supplemental Table 8 for "SMARCD1 is a “Goldilocks” metastasis modifier"

### Sheet: 1. Smarcd1_OEvsEV_Splicing_Mono
Gene ID	Transcript ID	Gene name	Transcript name	P-value (OE_mono vs EV_mono)	FDR step up (OE_mono vs EV_mono)	Ratio (OE_mono vs EV_mono)	Fold change (OE_mono vs EV_mono)
ENSMUSG00000046623	ENSMUST00000190058	Pikfyve	Pikfyve-209	4.9159e-15	1.18744e-10	0.092966	-10.7566
ENSMUSG00000085241	ENSMUST00000127921	Zfp142	Zfp142-204	3.84833e-12	3.09854e-08	9.33384	9.33384
ENSMUSG00000022811	ENSMUST00000123539	Pld1	Pld1-203	1.42275e-11	8.59166e-08	10.8656	10.8656
ENSMUSG00000095253	ENSMUST00000109194	Mgat1	Mgat1-203	7.0129e-11	3.38793e-07	7.02536	7.02536
ENSMUSG00000023330	ENSMUST00000195827	Rpl22l1	Rpl22l1-209	1.05639e-10	4.25285e-07	6.94183	6.94183
ENSMUSG00000096768	ENSMUST00000164260	Iars	Iars-202	1.38502e-10	4.7793e-07	5.74389	5.74389
ENSMUSG00000042842	ENSMUST00000149930	Ptgs1	Ptgs1-204	5.91904e-10	1.78718e-06	4.72176	4.72176
ENSMUSG00000030805	ENSMUST00000086674	Ankle2	Ankle2-202	6.95995e-10	1.86797e-06	2.72357	2.72357
ENSMUSG00000022529	ENSMUST00000108592	Gabarap	Gabarap-202	2.9475e-09	7.01903e-06	13.5868	13.5868
ENSMUSG00000058881	ENSMUST00000128594	Eif4g1	Eif4g1-207	5.36596e-09	1.01765e-05	2.55996	2.55996
ENSMUSG00000032062	ENSMUST00000232287	Eif4a2	Eif4a2-224	5.63693e-09	1.01765e-05	0.322233	-3.10334
ENSMUSG00000005580	ENSMUST00000222641	Aldh6a1	Aldh6a1-204	9.95191e-09	1.50243e-05	0.224803	-4.44834
ENSMUSG00000032786	ENSMUST00000134882	Camsap1	Camsap1-205	2.87844e-08	4.08992e-05	4.34065	4.34065
ENSMUSG00000021238	ENSMUST00000185466	Ndufa10	Ndufa10-204	4.41502e-08	5.19404e-05	2.99591	2.99591
ENSMUSG00000027889	ENSMUST00000113590	Speg	Speg-205	4.51562e-08	5.19404e-05	3.08447	3.08447
ENSMUSG00000029501	ENSMUST00000223984	Dctn4	Dctn4-204	5.49473e-08	6.03297e-05	3.84298	3.84298
ENSMUSG00000006589	ENSMUST00000206753	Polr1a	Polr1a-208	5.90577e-08	6.20234e-05	1.90672	1.90672
ENSMUSG00000054277	ENSMUST00000192307	Ip6k2	Ip6k2-204	7.50819e-08	7.55668e-05	0.430724	-2.32167
ENSMUSG00000057594	ENSMUST00000171553	Ifrd1	Ifrd1-210	1.20843e-07	0.000112268	2.89478	2.89478
ENSMUSG00000020564	ENSMUST00000088464	Traf7	Traf7-202	1.51363e-07	0.000121872	3.06938	3.06938
ENSMUSG00000020042	ENSMUST00000120232	Hmox2	Hmox2-203	2.21255e-07	0.00016059	4.50036	4.50036
ENSMUSG00000026933	ENSMUST00000090597	Atxn7l1	Atxn7l1-202	2.26042e-07	0.00016059	0.331031	-3.02086
ENSMUSG00000023067	ENSMUST00000213114	Ldlr	Ldlr-202	2.89756e-07	0.000199973	2.87478	2.87478
ENSMUSG00000024843	ENSMUST00000236873	Nars	Nars-209	3.19632e-07	0.000208668	2.5926	2.5926
ENSMUSG00000038467	ENSMUST00000034198	Gnao1	Gnao1-201	3.51284e-07	0.000219405	0.380994	-2.62472
ENSMUSG00000031753	ENSMUST00000023672	Rcan1	Rcan1-201	3.54246e-07	0.000219405	0.207408	-4.82141
ENSMUSG00000051154	ENSMUST00000173174	Kmt2c	Kmt2c-206	5.41545e-07	0.000297296	0.379704	-2.63363
ENSMUSG00000034101	ENSMUST00000150333	Eif4g1	Eif4g1-218	6.1048e-07	0.00030772	2.29183	2.29183
ENSMUSG00000024603	ENSMUST00000137469	Eif2a	Eif2a-203	7.52564e-07	0.000370983	0.201866	-4.95377
ENSMUSG00000036052	ENSMUST00000213062	Aprt	Aprt-209	9.45001e-07	0.000438971	2.46899	2.46899
ENSMUSG00000009013	ENSMUST00000105307	Btbd11	Btbd11-203	1.43496e-06	0.000630206	2.89925	2.89925
ENSMUSG00000025967	ENSMUST00000113893	Ralgds	Ralgds-203	1.49578e-06	0.00064519	2.93305	2.93305
ENSMUSG00000001707	ENSMUST00000095045	St6galnac6	St6galnac6-204	1.84716e-06	0.000743636	0.32591	-3.06833
ENSMUSG00000062762	ENSMUST00000134053	Alas1	Alas1-206	1.96162e-06	0.00076424	2.47909	2.47909
ENSMUSG00000027810	ENSMUST00000179127	Rnpepl1	Rnpepl1-207	2.35381e-06	0.0008486	0.305175	-3.27681
ENSMUSG00000022884	ENSMUST00000163192	Ei24	Ei24-202	2.59163e-06	0.000920599	2.35717	2.35717
ENSMUSG00000022884	ENSMUST00000167692	Slc29a1	Slc29a1-213	2.94166e-06	0.00101508	2.25025	2.25025
ENSMUSG00000045983	ENSMUST00000052472	Gphn	Gphn-201	3.02764e-06	0.00103004	1.56246	1.56246
ENSMUSG00000045983	ENSMUST00000120080	Adcy9	Adcy9-203	3.3923e-06	0.00110731	2.82881	2.82881
ENSMUSG00000045983	ENSMUST00000136278	P3h1	P3h1-210	3.73789e-06	0.0012033	0.317433	-3.15027
ENSMUSG00000037174	ENSMUST00000136471	Gpbp1	Gpbp1-204	4.73422e-06	0.00144753	4.10481	4.10481
ENSMUSG00000020949	ENSMUST00000084715	Fyco1	Fyco1-201	4.89668e-06	0.00147849	2.3336	2.3336
ENSMUSG00000030530	ENSMUST00000139547	Usp3	Usp3-207	5.35479e-06	0.00157738	0.363431	-2.75155
ENSMUSG00000025241	ENSMUST00000131193	Slc35b1	Slc35b1-202	5.75262e-06	0.00163688	1.89367	1.89367
ENSMUSG00000018567	ENSMUST00000124826	Itgb1	Itgb1-202	6.52834e-06	0.00179195	2.89156	2.89156
ENSMUSG00000057666	ENSMUST00000221576	Zc3h14	Zc3h14-208	6.6484e-06	0.00180441	2.98248	2.98248
ENSMUSG00000031748	ENSMUST00000164791	Upp1	Upp1-205	7.35864e-06	0.00197498	0.204558	-4.88858
ENSMUSG00000022200	ENSMUST00000171845	Commd3	Commd3-212	7.6443e-06	0.00200705	2.0289	2.0289
ENSMUSG00000032745	ENSMUST00000200298	Pitpnb	Pitpnb-204	9.4193e-06	0.0023456	1.6309	1.6309
ENSMUSG00000047454	ENSMUST00000164541	Serpinb6b	Serpinb6b-203	9.76318e-06	0.00236905	3.25154	3.25154
ENSMUSG00000034708	ENSMUST00000101695	Tfe3	Tfe3-203	9.76641e-06	0.00236905	0.356354	-2.8062
ENSMUSG00000025068	ENSMUST00000177591	Gm47283	Gm47283-201	1.0119e-05	0.00239631	4.11122	4.11122
ENSMUSG00000024454	ENSMUST00000141392	Eif4a2	Eif4a2-213	1.11577e-05	0.00256681	2.27627	2.27627
ENSMUSG00000034088	ENSMUST00000186164	Hdlbp	Hdlbp-204	1.12782e-05	0.00257004	1.73018	1.73018
ENSMUSG00000062797	ENSMUST00000239417	2310030G06Rik	2310030G06Rik-203	1.19338e-05	0.00269272	2.41694	2.41694
ENSMUSG00000004070	ENSMUST00000171847	Slc29a1	Slc29a1-222	1.20395e-05	0.00269272	2.79153	2.79153
ENSMUSG00000037851	ENSMUST00000212887	Rpl13	Rpl13-205	1.33835e-05	0.00291242	2.16133	2.16133
ENSMUSG00000001627	ENSMUST00000106090	Gjb4	Gjb4-202	1.70121e-05	0.00360462	3.61799	3.61799
ENSMUSG00000023830	ENSMUST00000188027	Soat1	Soat1-206	1.7465e-05	0.00366841	1.65901	1.65901
ENSMUSG00000052337	ENSMUST00000098112	Dnajb5	Dnajb5-203	1.77415e-05	0.00369436	0.406535	-2.45981
ENSMUSG00000032599	ENSMUST00000036811	Ctnnd1	Ctnnd1-201	1.90663e-05	0.00389545	2.41813	2.41813
ENSMUSG00000025809	ENSMUST00000118875	Gapdh	Gapdh-203	1.93912e-05	0.00390328	0.0851373	-11.7457
ENSMUSG00000038056	ENSMUST00000129171	Mis18a	Mis18a-202	1.97421e-05	0.00394107	1.40504	1.40504
ENSMUSG00000063229	ENSMUST00000177163	Rpl41	Rpl41-206	1.99552e-05	0.00395096	0.365836	-2.73346
ENSMUSG00000032193	ENSMUST00000171238	Zfp516	Zfp516-202	3.26676e-05	0.00593297	2.3839	2.3839
ENSMUSG00000033880	ENSMUST00000207103	Nup62	Nup62-203	3.35819e-05	0.00605351	2.37748	2.37748
ENSMUSG00000039842	ENSMUST00000133129	Ampd2	Ampd2-207	3.48493e-05	0.0061896	2.29975	2.29975
ENSMUSG00000020346	ENSMUST00000097317	Slc29a1	Slc29a1-203	3.51461e-05	0.00619674	2.51119	2.51119
ENSMUSG00000042570	ENSMUST00000186983	Zcchc2	Zcchc2-204	4.07791e-05	0.00698595	0.545427	-1.83343
ENSMUSG00000022978	ENSMUST00000122809	Rps2	Rps2-202	5.04732e-05	0.00846653	1.91115	1.91115
ENSMUSG00000026087	ENSMUST00000026050	Gsto1	Gsto1-201	5.8616e-05	0.00937662	0.264767	-3.77691
ENSMUSG00000030335	ENSMUST00000001335	Pfdn5	Pfdn5-201	6.02993e-05	0.00949258	2.56831	2.56831
ENSMUSG00000024587	ENSMUST00000106441	Trim47	Trim47-202	6.05199e-05	0.00949258	1.72769	1.72769
ENSMUSG00000026260	ENSMUST00000150891	Pgap2	Pgap2-223	7.51121e-05	0.0110498	3.41216	3.41216
ENSMUSG00000024082	ENSMUST00000233168	Ndufaf7	Ndufaf7-205	7.66659e-05	0.0110498	1.75359	1.75359
ENSMUSG00000025041	ENSMUST00000210815	Ldha	Ldha-214	7.69073e-05	0.0110498	2.51582	2.51582
ENSMUSG00000028954	ENSMUST00000233296	Cdkn1a	Cdkn1a-205	7.85976e-05	0.0111025	2.32789	2.32789
ENSMUSG00000066306	ENSMUST00000075010	Hikeshi	Hikeshi-201	9.86072e-05	0.0133065	1.98735	1.98735
ENSMUSG00000109511	ENSMUST00000001036	Tyk2	Tyk2-201	0.000107992	0.0141003	3.44601	3.44601
ENSMUSG00000028641	ENSMUST00000161410	Wars	Wars-205	0.000113399	0.0146479	2.87551	2.87551
ENSMUSG00000001289	ENSMUST00000221166	Fkbp3	Fkbp3-205	0.000114584	0.014675	2.69643	2.69643
ENSMUSG00000030990	ENSMUST00000110437	Dtwd1	Dtwd1-201	0.000117593	0.0149498	2.73044	2.73044
ENSMUSG00000008301	ENSMUST00000195373	Mrpl30	Mrpl30-207	0.000119268	0.0150833	1.69781	1.69781
ENSMUSG00000025949	ENSMUST00000144119	Stk11	Stk11-207	0.000120832	0.0152015	1.79723	1.79723
ENSMUSG00000050017	ENSMUST00000127896	Rps27l	Rps27l-203	0.000158883	0.0191891	0.454698	-2.19926
ENSMUSG00000027695	ENSMUST00000206699	Rnf40	Rnf40-204	0.000160846	0.0193296	1.70278	1.70278
ENSMUSG00000049553	ENSMUST00000224487	Eef1e1	Eef1e1-203	0.000179814	0.0210845	0.574478	-1.74071
ENSMUSG00000021018	ENSMUST00000179695	Zfp799	Zfp799-201	0.000220852	0.0241389	2.52269	2.52269
ENSMUSG00000005161	ENSMUST00000107117	Ubtf	Ubtf-204	0.00025357	0.0261751	2.08495	2.08495
ENSMUSG00000026701	ENSMUST00000209583	Numa1	Numa1-203	0.000258211	0.0265408	1.83863	1.83863
ENSMUSG00000025487	ENSMUST00000086961	Nt5c2	Nt5c2-201	0.000280433	0.0281527	3.87326	3.87326
ENSMUSG00000047250	ENSMUST00000080537	Rac1	Rac1-201	0.000283217	0.0281527	0.710733	-1.407
ENSMUSG00000013236	ENSMUST00000125959	Dynll1	Dynll1-204	0.000290446	0.0284037	1.70013	1.70013
ENSMUSG00000030704	ENSMUST00000146819	Mcph1	Mcph1-205	0.000303837	0.0294746	0.54453	-1.83645
ENSMUSG00000030704	ENSMUST00000232023	Zfp148	Zfp148-205	0.000324758	0.0305128	1.56396	1.56396
ENSMUSG00000001847	ENSMUST00000072055	Chka	Chka-202	0.000331003	0.0307514	1.5056	1.5056
ENSMUSG00000026821	ENSMUST00000032485	Mrpl51	Mrpl51-201	0.000364007	0.0328153	0.660588	-1.5138
ENSMUSG00000026821	ENSMUST00000163610	Psmd13	Psmd13-208	0.000364086	0.0328153	1.48704	1.48704
ENSMUSG00000022951	ENSMUST00000144471	Hdac3	Hdac3-203	0.000384336	0.034131	0.44161	-2.26444
ENSMUSG00000025733	ENSMUST00000098252	Rab6a	Rab6a-202	0.000400907	0.0350866	1.68433	1.68433
ENSMUSG00000030816	ENSMUST00000223706	Ptprs	Ptprs-208	0.000437506	0.037475	0.51095	-1.95714
ENSMUSG00000026269	ENSMUST00000164807	Prdx2	Prdx2-208	0.00045041	0.0381743	1.68997	1.68997
ENSMUSG00000000740	ENSMUST00000138296	Tagln2	Tagln2-203	0.000524147	0.0429179	0.660169	-1.51476
ENSMUSG00000039221	ENSMUST00000224430	Rps23	Rps23-202	0.000550749	0.0442794	1.91455	1.91455
ENSMUSG00000093674	ENSMUST00000177122	Rhot2	Rhot2-214	0.000551372	0.0442794	1.8173	1.8173
ENSMUSG00000044533	ENSMUST00000119245	Trip4	Trip4-202	0.000591435	0.0460842	0.452021	-2.21229
ENSMUSG00000049517	ENSMUST00000161738	Igf2r	Igf2r-203	0.000607434	0.0470275	1.58388	1.58388
ENSMUSG00000036781	ENSMUST00000141459	Lgals3bp	Lgals3bp-204	0.000633215	0.0482775	1.67961	1.67961
ENSMUSG00000040414	ENSMUST00000137513	Ralgds	Ralgds-208	0.000667308	0.0497494	0.440661	-2.26932
ENSMUSG00000023942	ENSMUST00000136788	Chmp4b	Chmp4b-202	0.000694909	0.0511589	3.45747	3.45747
ENSMUSG00000023942	ENSMUST00000115049	Slc4a2	Slc4a2-203	0.000713416	0.0512874	2.11554	2.11554
ENSMUSG00000023942	ENSMUST00000165867	Cog4	Cog4-202	0.000790712	0.0555222	1.78095	1.78095
ENSMUSG00000020873	ENSMUST00000062855	Mier2	Mier2-201	0.00082803	0.0573097	1.65153	1.65153
ENSMUSG00000028962	ENSMUST00000129339	Eef1b2	Eef1b2-204	0.00086846	0.0593203	0.575598	-1.73732
ENSMUSG00000025790	ENSMUST00000166975	Immt	Immt-206	0.000871815	0.0593203	0.575174	-1.73861
ENSMUSG00000026600	ENSMUST00000152943	Snhg3	Snhg3-204	0.000876099	0.0594443	0.444517	-2.24963
ENSMUSG00000026207	ENSMUST00000156678	Prdx6	Prdx6-207	0.000893594	0.0600482	1.50008	1.50008
ENSMUSG00000026811	ENSMUST00000231392	Polr2h	Polr2h-203	0.00103793	0.066608	2.45889	2.45889
ENSMUSG00000003068	ENSMUST00000161630	Zfp263	Zfp263-206	0.0010959	0.0696618	3.29239	3.29239
ENSMUSG00000026547	ENSMUST00000176953	Grn	Grn-209	0.00111346	0.0702234	1.72239	1.72239
ENSMUSG00000000134	ENSMUST00000121705	Stx4a	Stx4a-202	0.00133788	0.0786411	1.4955	1.4955
ENSMUSG00000052752	ENSMUST00000123960	Rab6a	Rab6a-204	0.00138132	0.0798222	1.61938	1.61938
ENSMUSG00000020773	ENSMUST00000076921	Arl16	Arl16-201	0.00142064	0.0813165	0.547569	-1.82625
ENSMUSG00000032386	ENSMUST00000227895	Golph3	Golph3-203	0.00143326	0.0816488	1.56816	1.56816
ENSMUSG00000032175	ENSMUST00000163748	Elf2	Elf2-206	0.00160361	0.0880345	2.09727	2.09727
ENSMUSG00000020923	ENSMUST00000197407	Nub1	Nub1-202	0.00167528	0.091128	0.650329	-1.53768
ENSMUSG00000020407	ENSMUST00000132320	Eif4g1	Eif4g1-210	0.00167882	0.091128	1.82425	1.82425
ENSMUSG00000032376	ENSMUST00000122232	Furin	Furin-203	0.00179828	0.0954745	1.43661	1.43661
ENSMUSG00000021266	ENSMUST00000226124	Arfgap3	Arfgap3-202	0.00181172	0.0957593	1.56631	1.56631
ENSMUSG00000021012	ENSMUST00000130163	Phax	Phax-202	0.00182662	0.0961262	1.65997	1.65997
ENSMUSG00000038866	ENSMUST00000107453	Slco3a1	Slco3a1-203	0.00188878	0.0981149	1.41359	1.41359
ENSMUSG00000026135	ENSMUST00000236286	Slc25a28	Slc25a28-203	0.00190927	0.098746	1.47984	1.47984

### Sheet: 2.Smarcd1_KDvsScr_Splicing_Mono
Gene ID	Transcript ID	Gene name	Transcript name	P-value (KD_mono vs Scr_mono)	FDR step up (KD_mono vs Scr_mono)	Ratio (KD_mono vs Scr_mono)	Fold change (KD_mono vs Scr_mono)
ENSMUSG00000057335	ENSMUST00000192927	Cep170	Cep170-204	1.04282e-30	2.51893e-26	10.3326	10.3326
ENSMUSG00000028034	ENSMUST00000199876	Fubp1	Fubp1-215	1.76343e-24	2.12979e-20	4.83715	4.83715
ENSMUSG00000030272	ENSMUST00000149497	Camk1	Camk1-202	2.64825e-22	2.13228e-18	8.09119	8.09119
ENSMUSG00000022822	ENSMUST00000077867	Abcc5	Abcc5-201	3.24952e-16	1.9623e-12	4.76115	4.76115
ENSMUSG00000028126	ENSMUST00000107229	Pip5k1a	Pip5k1a-202	2.77772e-13	1.31804e-09	0.2621	-3.81534
ENSMUSG00000025158	ENSMUST00000026156	Rfng	Rfng-201	3.27396e-13	1.31804e-09	7.04203	7.04203
ENSMUSG00000016552	ENSMUST00000140096	Foxred2	Foxred2-204	1.74879e-12	6.03458e-09	3.5521	3.5521
ENSMUSG00000020181	ENSMUST00000161582	Nav3	Nav3-204	9.067e-12	2.73767e-08	10.937	10.937
ENSMUSG00000057133	ENSMUST00000138078	Chd6	Chd6-207	1.39098e-11	3.73325e-08	3.9965	3.9965
ENSMUSG00000040811	ENSMUST00000048502	Eml2	Eml2-201	2.09243e-11	5.05427e-08	4.144	4.144
ENSMUSG00000038781	ENSMUST00000233494	Stap2	Stap2-202	3.21018e-11	7.04927e-08	4.39749	4.39749
ENSMUSG00000032913	ENSMUST00000200453	Lrig2	Lrig2-209	3.8837e-11	7.81755e-08	3.38048	3.38048
ENSMUSG00000026933	ENSMUST00000134882	Camsap1	Camsap1-205	5.18387e-11	9.63203e-08	0.257797	-3.87902
ENSMUSG00000024150	ENSMUST00000024963	Mcfd2	Mcfd2-201	8.87705e-11	1.53161e-07	3.30348	3.30348
ENSMUSG00000035890	ENSMUST00000218770	Rnf126	Rnf126-202	1.01379e-09	1.1661e-06	2.57822	2.57822
ENSMUSG00000022124	ENSMUST00000132004	Fbxl3	Fbxl3-204	1.10999e-09	1.21871e-06	3.39923	3.39923
ENSMUSG00000000355	ENSMUST00000134573	Mcts1	Mcts1-203	1.22045e-09	1.28174e-06	0.528972	-1.89046
ENSMUSG00000013973	ENSMUST00000111299	Dedd	Dedd-203	1.60437e-09	1.55287e-06	3.65288	3.65288
ENSMUSG00000022556	ENSMUST00000228868	Hsf1	Hsf1-213	1.60719e-09	1.55287e-06	3.81415	3.81415
ENSMUSG00000046562	ENSMUST00000137140	Unc119b	Unc119b-202	3.94189e-09	3.52653e-06	2.28204	2.28204
ENSMUSG00000024454	ENSMUST00000144471	Hdac3	Hdac3-203	5.31282e-09	4.2777e-06	3.64815	3.64815
ENSMUSG00000062210	ENSMUST00000148989	Tnfaip8	Tnfaip8-208	6.11093e-09	4.76159e-06	2.93686	2.93686
ENSMUSG00000020610	ENSMUST00000092500	Amz2	Amz2-202	7.06911e-09	5.17437e-06	1.91185	1.91185
ENSMUSG00000016831	ENSMUST00000137753	Tox4	Tox4-202	9.92839e-09	6.6892e-06	1.87198	1.87198
ENSMUSG00000029203	ENSMUST00000201383	Ube2k	Ube2k-205	9.96941e-09	6.6892e-06	3.02449	3.02449
ENSMUSG00000056536	ENSMUST00000190811	Pign	Pign-210	1.09579e-08	7.15374e-06	0.279532	-3.57741
ENSMUSG00000042429	ENSMUST00000086465	Adora1	Adora1-202	1.7331e-08	1.0612e-05	38.0966	38.0966
ENSMUSG00000044864	ENSMUST00000094300	Ankrd50	Ankrd50-201	2.52025e-08	1.44944e-05	7.54647	7.54647
ENSMUSG00000042632	ENSMUST00000173163	Pla2g6	Pla2g6-206	3.25274e-08	1.8171e-05	5.50069	5.50069
ENSMUSG00000036473	ENSMUST00000040474	Tbc1d24	Tbc1d24-201	3.30998e-08	1.8171e-05	8.46558	8.46558
ENSMUSG00000027001	ENSMUST00000028384	Dusp19	Dusp19-201	5.96518e-08	3.17455e-05	2.45026	2.45026
ENSMUSG00000028538	ENSMUST00000106410	St3gal3	St3gal3-203	8.0917e-08	4.15862e-05	5.68439	5.68439
ENSMUSG00000013236	ENSMUST00000223706	Ptprs	Ptprs-208	1.33339e-07	6.57306e-05	0.445528	-2.24453
ENSMUSG00000021701	ENSMUST00000223756	Plk2	Plk2-202	1.796e-07	8.67649e-05	3.92129	3.92129
ENSMUSG00000074277	ENSMUST00000206422	Phldb3	Phldb3-204	2.88754e-07	0.000120601	4.04862	4.04862
ENSMUSG00000017754	ENSMUST00000059954	Pltp	Pltp-201	3.61115e-07	0.000145379	0.259311	-3.85638
ENSMUSG00000021532	ENSMUST00000223319	Fastkd3	Fastkd3-209	4.04949e-07	0.000160353	2.75956	2.75956
ENSMUSG00000032376	ENSMUST00000139547	Usp3	Usp3-207	6.27744e-07	0.000219756	0.364661	-2.74228
ENSMUSG00000000823	ENSMUST00000108789	Zfp512b	Zfp512b-201	6.54079e-07	0.000225704	1.8355	1.8355
ENSMUSG00000028677	ENSMUST00000102690	Rnf220	Rnf220-203	6.94241e-07	0.000235879	2.62433	2.62433
ENSMUSG00000029403	ENSMUST00000113143	Cdkl2	Cdkl2-204	7.05635e-07	0.000235879	0.244599	-4.08833
ENSMUSG00000048489	ENSMUST00000067354	Depp1	Depp1-201	8.0871e-07	0.000259741	15.5045	15.5045
ENSMUSG00000019775	ENSMUST00000117676	Rgs17	Rgs17-203	8.17234e-07	0.000259741	2.64756	2.64756
ENSMUSG00000079641	ENSMUST00000138799	Rpl39	Rpl39-203	8.93351e-07	0.000280245	0.699268	-1.43007
ENSMUSG00000041688	ENSMUST00000143610	Amot	Amot-206	9.46928e-07	0.000286286	2.60728	2.60728
ENSMUSG00000006731	ENSMUST00000218977	B4galnt1	B4galnt1-203	9.48162e-07	0.000286286	2.76644	2.76644
ENSMUSG00000026811	ENSMUST00000183538	St6galnac6	St6galnac6-213	1.16159e-06	0.000342174	4.01504	4.01504
ENSMUSG00000034371	ENSMUST00000236950	Tkfc	Tkfc-206	1.27857e-06	0.000367665	2.59138	2.59138
ENSMUSG00000039842	ENSMUST00000124910	Mcph1	Mcph1-202	1.32191e-06	0.000375656	0.49336	-2.02692
ENSMUSG00000026821	ENSMUST00000113893	Ralgds	Ralgds-203	1.43236e-06	0.000397685	2.37002	2.37002
ENSMUSG00000041264	ENSMUST00000119685	Uspl1	Uspl1-204	1.52234e-06	0.000412865	4.86042	4.86042
ENSMUSG00000041264	ENSMUST00000117878	Uspl1	Uspl1-203	1.71252e-06	0.000454571	3.25589	3.25589
ENSMUSG00000024277	ENSMUST00000115830	Mapre2	Mapre2-202	1.75756e-06	0.000461456	2.0619	2.0619
ENSMUSG00000022412	ENSMUST00000228788	Mief1	Mief1-203	2.19743e-06	0.000552906	1.72902	1.72902
ENSMUSG00000020042	ENSMUST00000105307	Btbd11	Btbd11-203	2.40001e-06	0.000585578	2.58698	2.58698
ENSMUSG00000046623	ENSMUST00000106090	Gjb4	Gjb4-202	3.36853e-06	0.000767612	3.6467	3.6467
ENSMUSG00000028082	ENSMUST00000182666	Sh3d19	Sh3d19-202	5.31932e-06	0.00113706	3.15607	3.15607
ENSMUSG00000008167	ENSMUST00000095220	Fbxw9	Fbxw9-201	6.33528e-06	0.00129685	3.43834	3.43834
ENSMUSG00000038174	ENSMUST00000097724	Fam126b	Fam126b-202	8.1583e-06	0.00153956	2.3697	2.3697
ENSMUSG00000039197	ENSMUST00000224069	Adk	Adk-207	9.96055e-06	0.00180869	2.07873	2.07873
ENSMUSG00000016503	ENSMUST00000132102	Gtf3a	Gtf3a-201	9.98267e-06	0.00180869	0.45311	-2.20697
ENSMUSG00000032175	ENSMUST00000213717	Tyk2	Tyk2-202	1.00337e-05	0.00180869	0.404761	-2.47059
ENSMUSG00000034621	ENSMUST00000125754	Gpatch8	Gpatch8-202	1.02867e-05	0.00184056	0.644636	-1.55126
ENSMUSG00000096768	ENSMUST00000177591	Gm47283	Gm47283-201	1.08899e-05	0.00192004	0.321674	-3.10873
ENSMUSG00000024327	ENSMUST00000169397	Slc39a7	Slc39a7-203	1.2067e-05	0.00207286	1.95837	1.95837
ENSMUSG00000042331	ENSMUST00000201364	Specc1	Specc1-207	1.33618e-05	0.00222589	2.16837	2.16837
ENSMUSG00000041180	ENSMUST00000047247	Hectd2	Hectd2-201	1.53725e-05	0.00249279	2.20477	2.20477
ENSMUSG00000024150	ENSMUST00000145895	Mcfd2	Mcfd2-205	1.57383e-05	0.00251761	2.11699	2.11699
ENSMUSG00000036721	ENSMUST00000053293	Zscan12	Zscan12-201	1.69655e-05	0.00268787	0.533973	-1.87275
ENSMUSG00000028082	ENSMUST00000238545	Sh3d19	Sh3d19-207	1.70252e-05	0.00268787	3.0006	3.0006
ENSMUSG00000028414	ENSMUST00000061771	Fktn	Fktn-201	1.89445e-05	0.00289623	0.509165	-1.964
ENSMUSG00000002346	ENSMUST00000139333	Slc25a42	Slc25a42-204	2.16181e-05	0.00324338	0.320464	-3.12047
ENSMUSG00000032386	ENSMUST00000119245	Trip4	Trip4-202	2.36577e-05	0.00348446	0.47501	-2.10522
ENSMUSG00000001707	ENSMUST00000224487	Eef1e1	Eef1e1-203	2.75349e-05	0.00398267	0.578588	-1.72835
ENSMUSG00000030704	ENSMUST00000098252	Rab6a	Rab6a-202	3.12737e-05	0.00436657	0.591483	-1.69066
ENSMUSG00000034708	ENSMUST00000138451	Grn	Grn-207	4.28252e-05	0.00544443	0.626859	-1.59525
ENSMUSG00000093674	ENSMUST00000177163	Rpl41	Rpl41-206	5.36909e-05	0.00655002	1.83564	1.83564
ENSMUSG00000017132	ENSMUST00000106302	Cyth1	Cyth1-203	5.8131e-05	0.00695126	1.92342	1.92342
ENSMUSG00000032435	ENSMUST00000215345	Dync1li1	Dync1li1-202	5.90465e-05	0.00702595	0.737322	-1.35626
ENSMUSG00000037174	ENSMUST00000108053	Elf2	Elf2-204	6.02037e-05	0.00709375	2.28425	2.28425
ENSMUSG00000017686	ENSMUST00000134894	Rhot1	Rhot1-206	6.81442e-05	0.00795181	3.30912	3.30912
ENSMUSG00000021495	ENSMUST00000225240	Fam193b	Fam193b-206	7.32392e-05	0.00838433	2.24903	2.24903
ENSMUSG00000021007	ENSMUST00000048402	Spata7	Spata7-201	8.5364e-05	0.00937258	3.30341	3.30341
ENSMUSG00000010751	ENSMUST00000146692	Tnfrsf22	Tnfrsf22-203	8.65698e-05	0.00946196	2.09519	2.09519
ENSMUSG00000026027	ENSMUST00000123301	Stradb	Stradb-203	8.72065e-05	0.00948862	2.38775	2.38775
ENSMUSG00000018322	ENSMUST00000132602	Tomm34	Tomm34-203	8.89122e-05	0.00961058	0.626479	-1.59622
ENSMUSG00000022884	ENSMUST00000232287	Eif4a2	Eif4a2-224	0.000107115	0.0109295	0.58486	-1.70981
ENSMUSG00000053453	ENSMUST00000225401	Thoc7	Thoc7-210	0.000114194	0.0114455	2.14666	2.14666
ENSMUSG00000024982	ENSMUST00000076891	Zdhhc6	Zdhhc6-201	0.000137131	0.0131445	1.86519	1.86519
ENSMUSG00000028082	ENSMUST00000238331	Sh3d19	Sh3d19-205	0.000139768	0.0133043	2.43086	2.43086
ENSMUSG00000021275	ENSMUST00000169597	Tecpr2	Tecpr2-202	0.000155079	0.0141356	1.47633	1.47633
ENSMUSG00000031816	ENSMUST00000133037	Mthfsd	Mthfsd-206	0.00017212	0.0151861	2.08811	2.08811
ENSMUSG00000032599	ENSMUST00000193560	Ip6k2	Ip6k2-206	0.000177626	0.0154999	1.70794	1.70794
ENSMUSG00000007655	ENSMUST00000115454	Cav1	Cav1-203	0.000183334	0.0157595	0.422422	-2.3673
ENSMUSG00000022884	ENSMUST00000141392	Eif4a2	Eif4a2-213	0.000186576	0.0159814	0.585561	-1.70777
ENSMUSG00000027088	ENSMUST00000180290	Phospho2	Phospho2-206	0.000198214	0.0167045	1.82699	1.82699
ENSMUSG00000020821	ENSMUST00000102554	Kif1c	Kif1c-203	0.00020369	0.0170247	1.50313	1.50313
ENSMUSG00000030530	ENSMUST00000120753	Furin	Furin-202	0.000215615	0.0175952	1.49505	1.49505
ENSMUSG00000031585	ENSMUST00000170705	Gtf2e2	Gtf2e2-202	0.000218096	0.0177236	1.82043	1.82043
ENSMUSG00000042729	ENSMUST00000236946	Wdr74	Wdr74-204	0.000223044	0.0178991	0.642242	-1.55705
ENSMUSG00000049323	ENSMUST00000102667	Smcr8	Smcr8-202	0.000228647	0.0181677	0.688333	-1.45279
ENSMUSG00000034566	ENSMUST00000141474	Atp5h	Atp5h-207	0.000255772	0.0198019	1.62982	1.62982
ENSMUSG00000055239	ENSMUST00000068697	Kcmf1	Kcmf1-201	0.000286772	0.0217829	1.28782	1.28782
ENSMUSG00000057666	ENSMUST00000118875	Gapdh	Gapdh-203	0.00029873	0.0224094	0.309181	-3.23436
ENSMUSG00000026207	ENSMUST00000113590	Speg	Speg-205	0.000313105	0.0233428	0.370124	-2.7018
ENSMUSG00000040918	ENSMUST00000159230	Slc19a2	Slc19a2-202	0.000334512	0.0243378	1.36095	1.36095
ENSMUSG00000003810	ENSMUST00000106484	Mast2	Mast2-202	0.000359255	0.0253672	2.09468	2.09468			Altered expression in RNA-BP KD
ENSMUSG00000047454	ENSMUST00000052472	Gphn	Gphn-201	0.000359376	0.0253672	0.758507	-1.31838
ENSMUSG00000033416	ENSMUST00000039796	Gucd1	Gucd1-201	0.000373216	0.0259416	1.47204	1.47204
ENSMUSG00000029461	ENSMUST00000207875	Fam168a	Fam168a-205	0.000377361	0.0261179	0.297704	-3.35904
ENSMUSG00000024309	ENSMUST00000174048	Pfdn6	Pfdn6-204	0.000380102	0.0261318	1.86965	1.86965
ENSMUSG00000034394	ENSMUST00000040750	Lif	Lif-201	0.000401952	0.0273072	0.608587	-1.64315
ENSMUSG00000013076	ENSMUST00000162901	Amotl1	Amotl1-205	0.000462309	0.0304776	0.690305	-1.44864
ENSMUSG00000006576	ENSMUST00000132612	Slc4a3	Slc4a3-205	0.000514674	0.0328888	2.94292	2.94292
ENSMUSG00000018322	ENSMUST00000018466	Tomm34	Tomm34-201	0.000519069	0.0330821	0.662202	-1.51011
ENSMUSG00000021868	ENSMUST00000022419	Ppif	Ppif-201	0.000544825	0.0340019	0.6402	-1.56201
ENSMUSG00000001418	ENSMUST00000176425	Glmp	Glmp-207	0.000550076	0.034157	2.51824	2.51824
ENSMUSG00000002233	ENSMUST00000106787	Rhoc	Rhoc-202	0.0005528	0.0342381	1.94069	1.94069
ENSMUSG00000028540	ENSMUST00000030265	Dph2	Dph2-201	0.000640108	0.0378966	0.520575	-1.92095
ENSMUSG00000054226	ENSMUST00000113753	Tprkb	Tprkb-205	0.000687929	0.0399942	0.546838	-1.82869
ENSMUSG00000057594	ENSMUST00000076921	Arl16	Arl16-201	0.000703788	0.0406699	1.82726	1.82726
ENSMUSG00000026600	ENSMUST00000188027	Soat1	Soat1-206	0.000738276	0.0417082	1.40402	1.40402
ENSMUSG00000004268	ENSMUST00000142187	Emg1	Emg1-204	0.000863928	0.0461685	0.706485	-1.41546
ENSMUSG00000059851	ENSMUST00000108583	Kmt5c	Kmt5c-203	0.000884726	0.0468652	1.84176	1.84176
ENSMUSG00000020271	ENSMUST00000076383	Fbxw11	Fbxw11-201	0.000928346	0.0479619	1.38146	1.38146
ENSMUSG00000031365	ENSMUST00000114499	Zfp275	Zfp275-202	0.000932493	0.0479619	1.35148	1.35148
ENSMUSG00000036022	ENSMUST00000114838	Fam122b	Fam122b-202	0.000934156	0.0479619	1.91889	1.91889
ENSMUSG00000026087	ENSMUST00000194857	Mrpl30	Mrpl30-206	0.000968015	0.0489092	1.68557	1.68557
ENSMUSG00000035206	ENSMUST00000035597	Sppl2b	Sppl2b-201	0.00106815	0.052763	1.71188	1.71188
ENSMUSG00000003810	ENSMUST00000239239	Mast2	Mast2-217	0.0010885	0.0534407	0.592263	-1.68844
ENSMUSG00000032193	ENSMUST00000215917	Ldlr	Ldlr-205	0.00111283	0.054524	1.828	1.828
ENSMUSG00000025745	ENSMUST00000197491	Hadha	Hadha-208	0.00115846	0.05619	0.571017	-1.75126
ENSMUSG00000035443	ENSMUST00000217143	Thyn1	Thyn1-208	0.00119305	0.0571372	0.700254	-1.42805
ENSMUSG00000032786	ENSMUST00000214249	Alas1	Alas1-209	0.00122861	0.058481	0.513024	-1.94923
ENSMUSG00000062761	ENSMUST00000076264	Zfp512	Zfp512-201	0.00125388	0.0592711	1.35002	1.35002
ENSMUSG00000031431	ENSMUST00000112996	Tsc22d3	Tsc22d3-203	0.00127829	0.059854	2.40869	2.40869
ENSMUSG00000025790	ENSMUST00000107453	Slco3a1	Slco3a1-203	0.00128356	0.059854	0.734291	-1.36186
ENSMUSG00000039221	ENSMUST00000194649	Rpl22l1	Rpl22l1-206	0.00129288	0.0601723	2.23982	2.23982
ENSMUSG00000024812	ENSMUST00000232956	Tjp2	Tjp2-202	0.0013912	0.0623461	0.665862	-1.50181
ENSMUSG00000049482	ENSMUST00000151855	Ctu2	Ctu2-208	0.00147045	0.0649337	0.643598	-1.55376
ENSMUSG00000034201	ENSMUST00000056649	Gas2l1	Gas2l1-202	0.00148265	0.065234	1.38925	1.38925
ENSMUSG00000035086	ENSMUST00000167667	Becn1	Becn1-214	0.00164647	0.0697729	0.673952	-1.48378
ENSMUSG00000051154	ENSMUST00000137817	Commd3	Commd3-207	0.00177124	0.0733432	1.61502	1.61502
ENSMUSG00000024533	ENSMUST00000224799	Spire1	Spire1-207	0.00185072	0.0752304	1.97055	1.97055
ENSMUSG00000042729	ENSMUST00000210592	Wdr74	Wdr74-203	0.00188156	0.0759581	0.701519	-1.42548
ENSMUSG00000026207	ENSMUST00000113589	Speg	Speg-204	0.00188677	0.0759581	2.1595	2.1595
ENSMUSG00000026269	ENSMUST00000179127	Rnpepl1	Rnpepl1-207	0.00196665	0.0777166	2.29597	2.29597
ENSMUSG00000078812	ENSMUST00000108610	Eif5a	Eif5a-207	0.00197157	0.0777166	0.669281	-1.49414
ENSMUSG00000031146	ENSMUST00000136155	Plp2	Plp2-202	0.0020439	0.0801469	0.707141	-1.41414
ENSMUSG00000027341	ENSMUST00000028816	Tmem230	Tmem230-201	0.00208761	0.0812017	1.37556	1.37556
ENSMUSG00000028059	ENSMUST00000176500	Arhgef2	Arhgef2-219	0.00218388	0.0828127	1.58813	1.58813
ENSMUSG00000038866	ENSMUST00000118196	Zcchc2	Zcchc2-201	0.00227184	0.0854264	1.46195	1.46195
ENSMUSG00000024277	ENSMUST00000025127	Mapre2	Mapre2-201	0.00227596	0.0854264	1.55967	1.55967
ENSMUSG00000023067	ENSMUST00000122348	Cdkn1a	Cdkn1a-203	0.00228526	0.0855819	0.392913	-2.54509
ENSMUSG00000049670	ENSMUST00000237567	Morn4	Morn4-202	0.0022979	0.0856569	0.694787	-1.43929
ENSMUSG00000020407	ENSMUST00000164791	Upp1	Upp1-205	0.00234213	0.0867548	2.28718	2.28718
ENSMUSG00000035206	ENSMUST00000218789	Sppl2b	Sppl2b-205	0.00254978	0.0916912	0.599919	-1.66689
ENSMUSG00000032599	ENSMUST00000085018	Ip6k2	Ip6k2-201	0.00263222	0.0935019	0.707947	-1.41254
ENSMUSG00000049488	ENSMUST00000050686	Tmem67	Tmem67-201	0.00265556	0.0939521	1.65151	1.65151
ENSMUSG00000033697	ENSMUST00000077821	Arhgap39	Arhgap39-202	0.00274897	0.096185	0.442244	-2.2612
ENSMUSG00000033697	ENSMUST00000239134	Arhgap39	Arhgap39-212	0.00274897	0.096185	0.442244	-2.2612
ENSMUSG00000062762	ENSMUST00000185124	Ei24	Ei24-208	0.00276329	0.0964495	0.662846	-1.50865
ENSMUSG00000037300	ENSMUST00000117624	Ttc13	Ttc13-202	0.00285608	0.0978302	0.569344	-1.75641

### Sheet: 3. Mono_CommonTranscripts
Transcript ID	Gene name	Transcript name	P-value (OE_mono vs EV_mono)	FDR step up (OE_mono vs EV_mono)	Fold change (OE_mono vs EV_mono)	P-value (KD_mono vs Scr_mono)	FDR step up (KD_mono vs Scr_mono)	Fold change (KD_mono vs Scr_mono)
ENSMUST00000177591	Gm47283	Gm47283-201	1.0119e-05	0.00239631	4.11122	1.08899e-05	0.00192004	-3.10873
ENSMUST00000179127	Rnpepl1	Rnpepl1-207	2.35381e-06	0.0008486	-3.27681	0.00196665	0.0777166	2.29597
ENSMUST00000134882	Camsap1	Camsap1-205	2.87844e-08	4.08992e-05	4.34065	5.18387e-11	9.63203e-08	-3.87902
ENSMUST00000105307	Btbd11	Btbd11-203	1.43496e-06	0.000630206	2.89925	2.40001e-06	0.000585578	2.58698
ENSMUST00000232287	Eif4a2	Eif4a2-224	5.63693e-09	1.01765e-05	-3.10334	0.000107115	0.0109295	-1.70981
ENSMUST00000141392	Eif4a2	Eif4a2-213	1.11577e-05	0.00256681	2.27627	0.000186576	0.0159814	-1.70777
ENSMUST00000144471	Hdac3	Hdac3-203	0.000384336	0.034131	-2.26444	5.31282e-09	4.2777e-06	3.64815
ENSMUST00000113893	Ralgds	Ralgds-203	1.49578e-06	0.00064519	2.93305	1.43236e-06	0.000397685	2.37002
ENSMUST00000052472	Gphn	Gphn-201	3.02764e-06	0.00103004	1.56246	0.000359376	0.0253672	-1.31838
ENSMUST00000224487	Eef1e1	Eef1e1-203	0.000179814	0.0210845	-1.74071	2.75349e-05	0.00398267	-1.72835
ENSMUST00000113590	Speg	Speg-205	4.51562e-08	5.19404e-05	3.08447	0.000313105	0.0233428	-2.7018
ENSMUST00000177163	Rpl41	Rpl41-206	1.99552e-05	0.00395096	-2.73346	5.36909e-05	0.00655002	1.83564
ENSMUST00000107453	Slco3a1	Slco3a1-203	0.00188878	0.0981149	1.41359	0.00128356	0.059854	-1.36186
ENSMUST00000098252	Rab6a	Rab6a-202	0.000400907	0.0350866	1.68433	3.12737e-05	0.00436657	-1.69066
ENSMUST00000139547	Usp3	Usp3-207	5.35479e-06	0.00157738	-2.75155	6.27744e-07	0.000219756	-2.74228
ENSMUST00000164791	Upp1	Upp1-205	7.35864e-06	0.00197498	-4.88858	0.00234213	0.0867548	2.28718
ENSMUST00000118875	Gapdh	Gapdh-203	1.93912e-05	0.00390328	-11.7457	0.00029873	0.0224094	-3.23436
ENSMUST00000223706	Ptprs	Ptprs-208	0.000437506	0.037475	-1.95714	1.33339e-07	6.57306e-05	-2.24453
ENSMUST00000188027	Soat1	Soat1-206	1.7465e-05	0.00366841	1.65901	0.000738276	0.0417082	1.40402
ENSMUST00000076921	Arl16	Arl16-201	0.00142064	0.0813165	-1.82625	0.000703788	0.0406699	1.82726
ENSMUST00000106090	Gjb4	Gjb4-202	1.70121e-05	0.00360462	3.61799	3.36853e-06	0.000767612	3.6467
ENSMUST00000119245	Trip4	Trip4-202	0.000591435	0.0460842	-2.21229	2.36577e-05	0.00348446	-2.10522

### Sheet: 4.Smarcd1_OEvs.EV_Splice_Sphere
Gene ID	Transcript ID	Gene name	Transcript name	P-value (OE_sphere vs EV_sphere)	FDR step up (OE_sphere vs EV_sphere)	Ratio (OE_sphere vs EV_sphere)	Fold change (OE_sphere vs EV_sphere)
ENSMUSG00000029064	ENSMUST00000177094	Gnb1	Gnb1-209	2.35e-14	5.67e-10	0.17	-5.87
ENSMUSG00000021936	ENSMUST00000111943	Mapk8	Mapk8-203	6.8e-14	8.22e-10	0.089	-11.2
ENSMUSG00000003779	ENSMUST00000237481	Kif20a	Kif20a-206	9.05e-12	7.29e-08	28.8	28.8
ENSMUSG00000041891	ENSMUST00000236292	Lman1	Lman1-208	2.48e-11	1.5e-07	4.86	4.86
ENSMUSG00000029472	ENSMUST00000197074	Anapc5	Anapc5-205	3.13e-11	1.51e-07	0.156	-6.41
ENSMUSG00000022255	ENSMUST00000169905	Mtdh	Mtdh-205	1.01e-10	4.05e-07	0.295	-3.39
ENSMUSG00000030056	ENSMUST00000204881	Isy1	Isy1-206	1.93e-10	6.66e-07	34.6	34.6
ENSMUSG00000020590	ENSMUST00000221272	Snx13	Snx13-203	2.34e-09	5.13e-06	0.047	-21.3
ENSMUSG00000029462	ENSMUST00000111729	Vps29	Vps29-201	1.6e-08	2.97e-05	3.91	3.91
ENSMUSG00000039682	ENSMUST00000137699	Lap3	Lap3-204	7.32e-08	0.000126	0.191	-5.25
ENSMUSG00000005625	ENSMUST00000147960	Psmd4	Psmd4-208	8.38e-08	0.000135	1.95	1.95
ENSMUSG00000004462	ENSMUST00000004576	Tbccd1	Tbccd1-201	5.75e-07	0.000632	0.365	-2.74
ENSMUSG00000017176	ENSMUST00000107397	Nt5c3b	Nt5c3b-203	6.71e-07	0.00067	4.9	4.9
ENSMUSG00000040990	ENSMUST00000073094	Sh3kbp1	Sh3kbp1-201	6.94e-07	0.00067	0.228	-4.38
ENSMUSG00000017721	ENSMUST00000117066	Pigt	Pigt-202	7.72e-07	0.000691	2.32	2.32
ENSMUSG00000112980	ENSMUST00000246969	D430020J02Rik	D430020J02Rik-202	2.08e-06	0.00155	5.03	5.03
ENSMUSG00000040097	ENSMUST00000045517	Flywch1	Flywch1-201	2.16e-06	0.00155	3.01	3.01
ENSMUSG00000045095	ENSMUST00000055224	Magi1	Magi1-201	3.26e-06	0.00204	0.481	-2.08
ENSMUSG00000034620	ENSMUST00000141057	Rxylt1	Rxylt1-206	3.62e-06	0.00213	1.9	1.9
ENSMUSG00000063193	ENSMUST00000149663	Cd300lb	Cd300lb-203	3.73e-06	0.00214	0.281	-3.56
ENSMUSG00000063931	ENSMUST00000160320	Pepd	Pepd-202	3.85e-06	0.00216	2.45	2.45
ENSMUSG00000029063	ENSMUST00000105612	Nadk	Nadk-202	4.6e-06	0.00247	2.83	2.83
ENSMUSG00000004865	ENSMUST00000233353	Srpk1	Srpk1-211	6.7e-06	0.00352	3.08	3.08
ENSMUSG00000056770	ENSMUST00000132682	Setd3	Setd3-205	8.69e-06	0.00428	5.53	5.53
ENSMUSG00000090112	ENSMUST00000159541	Shprh	Shprh-203	1.34e-05	0.00589	0.305	-3.27
ENSMUSG00000061983	ENSMUST00000218185	Rps12	Rps12-205	1.6e-05	0.00676	2.03	2.03
ENSMUSG00000063904	ENSMUST00000236955	Dpp3	Dpp3-208	1.82e-05	0.00757	2.66	2.66
ENSMUSG00000021495	ENSMUST00000225240	Fam193b	Fam193b-206	2.54e-05	0.0102	2.45	2.45
ENSMUSG00000023939	ENSMUST00000148537	Mrpl14	Mrpl14-202	2.9e-05	0.0113	1.99	1.99
ENSMUSG00000005262	ENSMUST00000172013	Ufd1	Ufd1-209	4.26e-05	0.0145	2.37	2.37
ENSMUSG00000037295	ENSMUST00000148479	Ldlrap1	Ldlrap1-203	6.6e-05	0.0195	1.4	1.4
ENSMUSG00000013973	ENSMUST00000111299	Dedd	Dedd-203	6.61e-05	0.0195	0.501	-2
ENSMUSG00000040451	ENSMUST00000134415	Sgms1	Sgms1-206	7.13e-05	0.0207	2.8	2.8
ENSMUSG00000020691	ENSMUST00000155460	Mettl2	Mettl2-205	7.32e-05	0.021	1.94	1.94
ENSMUSG00000027378	ENSMUST00000028857	Nphp1	Nphp1-201	8.57e-05	0.0227	3.1	3.1
ENSMUSG00000037703	ENSMUST00000089561	Lzts3	Lzts3-202	8.63e-05	0.0227	0.345	-2.9
ENSMUSG00000030660	ENSMUST00000206385	Pik3c2a	Pik3c2a-206	0.000166	0.0381	0.386	-2.59
ENSMUSG00000020923	ENSMUST00000173870	Ubtf	Ubtf-209	0.000181	0.0405	0.355	-2.81
ENSMUSG00000020923	ENSMUST00000006754	Ubtf	Ubtf-201	0.000214	0.0461	2.69	2.69
ENSMUSG00000039048	ENSMUST00000142595	Foxred1	Foxred1-208	0.000229	0.0476	3.61	3.61
ENSMUSG00000047417	ENSMUST00000183233	Rexo1	Rexo1-208	0.000229	0.0476	2.5	2.5
ENSMUSG00000025980	ENSMUST00000144077	Hspd1	Hspd1-203	0.000252	0.0508	6.59	6.59
ENSMUSG00000025234	ENSMUST00000165322	Arih1	Arih1-202	0.000256	0.0512	2.3	2.3
ENSMUSG00000031816	ENSMUST00000133037	Mthfsd	Mthfsd-206	0.000265	0.0521	0.579	-1.73
ENSMUSG00000008763	ENSMUST00000130066	Man1a2	Man1a2-203	0.000268	0.0521	2.53	2.53
ENSMUSG00000030652	ENSMUST00000127700	Coq7	Coq7-203	0.000272	0.0525	1.57	1.57
ENSMUSG00000024909	ENSMUST00000070118	Efemp2	Efemp2-201	0.000313	0.0566	2.27	2.27
ENSMUSG00000021012	ENSMUST00000110104	Zc3h14	Zc3h14-203	0.000314	0.0566	0.401	-2.5
ENSMUSG00000037287	ENSMUST00000125995	Tbcel	Tbcel-203	0.000342	0.0601	1.8	1.8
ENSMUSG00000032376	ENSMUST00000132255	Usp3	Usp3-206	0.000365	0.0625	2.41	2.41
ENSMUSG00000058407	ENSMUST00000195247	Txndc9	Txndc9-208	0.000436	0.0699	2.23	2.23
ENSMUSG00000026853	ENSMUST00000102854	Crat	Crat-202	0.000475	0.0754	0.555	-1.8
ENSMUSG00000016503	ENSMUST00000132102	Gtf3a	Gtf3a-201	0.000516	0.0801	0.439	-2.28
ENSMUSG00000025041	ENSMUST00000174731	Nt5c2	Nt5c2-204	0.000617	0.0923	0.168	-5.97
ENSMUSG00000026201	ENSMUST00000123825	Stk16	Stk16-202	0.00067	0.097	1.68	1.68

### Sheet: 5.Smarcd1_KDvsScr_Splice_Sphere
Gene ID	Transcript ID	Gene name	Transcript name	P-value (KD_sphere vs Scr_sphere)	FDR step up (KD_sphere vs Scr_sphere)	Ratio (KD_sphere vs Scr_sphere)	Fold change (KD_sphere vs Scr_sphere)
ENSMUSG00000028464	ENSMUST00000030184	Tpm2	Tpm2-201	8.52659e-20	2.0596e-15	32.2813	32.2813
ENSMUSG00000019775	ENSMUST00000117676	Rgs17	Rgs17-203	1.83755e-16	2.21931e-12	7.77524	7.77524
ENSMUSG00000039116	ENSMUST00000238680	Adgrg6	Adgrg6-205	5.91139e-15	4.75966e-11	8.76406	8.76406
ENSMUSG00000058655	ENSMUST00000229400	Eif4b	Eif4b-204	6.25221e-13	3.77555e-09	3.64128	3.64128
ENSMUSG00000038685	ENSMUST00000108815	Rtel1	Rtel1-205	2.12757e-11	1.02783e-07	0.198346	-5.04169
ENSMUSG00000022498	ENSMUST00000145225	Txndc11	Txndc11-205	7.62075e-11	3.06799e-07	3.30196	3.30196
ENSMUSG00000019775	ENSMUST00000131996	Rgs17	Rgs17-204	9.79327e-11	3.37938e-07	4.29233	4.29233
ENSMUSG00000025980	ENSMUST00000144077	Hspd1	Hspd1-203	3.47465e-09	8.39302e-06	75.1407	75.1407
ENSMUSG00000039089	ENSMUST00000174766	L3mbtl3	L3mbtl3-203	1.83125e-08	3.4693e-05	2.58248	2.58248
ENSMUSG00000045095	ENSMUST00000055224	Magi1	Magi1-201	1.86714e-08	3.4693e-05	0.369229	-2.70835
ENSMUSG00000029404	ENSMUST00000145667	Arl6ip4	Arl6ip4-203	2.43908e-08	4.02027e-05	3.4123	3.4123
ENSMUSG00000026277	ENSMUST00000125778	Stk25	Stk25-202	6.91888e-08	9.83092e-05	1.6353	1.6353
ENSMUSG00000002496	ENSMUST00000227745	Tsc2	Tsc2-217	1.12014e-07	0.000127538	0.290195	-3.44596
ENSMUSG00000029472	ENSMUST00000197074	Anapc5	Anapc5-205	1.1616e-07	0.000127538	0.472297	-2.11731
ENSMUSG00000029554	ENSMUST00000110829	Mad1l1	Mad1l1-202	1.26913e-07	0.000133286	4.27291	4.27291
ENSMUSG00000029106	ENSMUST00000114335	Add1	Add1-203	1.3537e-07	0.000136245	2.16806	2.16806
ENSMUSG00000033669	ENSMUST00000230106	Zfp7	Zfp7-205	1.52143e-07	0.000147001	0.399532	-2.50293
ENSMUSG00000013076	ENSMUST00000162901	Amotl1	Amotl1-205	1.6023e-07	0.00014886	0.528909	-1.89068
ENSMUSG00000029432	ENSMUST00000186265	Nipsnap2	Nipsnap2-205	2.46689e-07	0.000205475	2.50996	2.50996
ENSMUSG00000029432	ENSMUST00000124342	Nipsnap2	Nipsnap2-202	2.46689e-07	0.000205475	2.50996	2.50996
ENSMUSG00000025041	ENSMUST00000236727	Nt5c2	Nt5c2-210	5.22133e-07	0.000350337	0.203885	-4.90473
ENSMUSG00000022529	ENSMUST00000159469	Zfp263	Zfp263-204	5.7533e-07	0.000375597	5.4711	5.4711
ENSMUSG00000024369	ENSMUST00000173357	Nelfe	Nelfe-204	9.50491e-07	0.00050003	0.466177	-2.14511
ENSMUSG00000097180	ENSMUST00000245617	2700038G22Rik	2700038G22Rik-204	9.52241e-07	0.00050003	4.7337	4.7337
ENSMUSG00000005087	ENSMUST00000005218	Cd44	Cd44-201	1.30541e-06	0.000597918	0.559047	-1.78876
ENSMUSG00000027742	ENSMUST00000194779	Cog6	Cog6-205	1.73655e-06	0.000710954	1.65134	1.65134
ENSMUSG00000020691	ENSMUST00000155460	Mettl2	Mettl2-205	2.99516e-06	0.00109618	0.46568	-2.1474
ENSMUSG00000001435	ENSMUST00000105409	Col18a1	Col18a1-203	4.31388e-06	0.00146763	2.76206	2.76206
ENSMUSG00000033790	ENSMUST00000206789	Tubgcp5	Tubgcp5-210	4.93909e-06	0.00156978	2.81416	2.81416
ENSMUSG00000087179	ENSMUST00000246784	5730471H19Rik	5730471H19Rik-207	7.17921e-06	0.00222325	0.246175	-4.06214
ENSMUSG00000044700	ENSMUST00000139923	Tmem201	Tmem201-204	9.01319e-06	0.00272142	2.00185	2.00185
ENSMUSG00000029048	ENSMUST00000030914	Rer1	Rer1-201	1.05867e-05	0.00300848	0.624153	-1.60217
ENSMUSG00000028082	ENSMUST00000182666	Sh3d19	Sh3d19-202	1.37008e-05	0.00371845	3.15181	3.15181
ENSMUSG00000027774	ENSMUST00000160529	Gfm1	Gfm1-202	1.58794e-05	0.0041692	0.727519	-1.37453
ENSMUSG00000031691	ENSMUST00000211601	Tnpo2	Tnpo2-207	1.67962e-05	0.00436249	0.658305	-1.51905
ENSMUSG00000090112	ENSMUST00000054814	Shprh	Shprh-202	1.91462e-05	0.00467434	3.83596	3.83596
ENSMUSG00000052337	ENSMUST00000165331	Immt	Immt-204	1.91579e-05	0.00467434	0.530817	-1.88389
ENSMUSG00000058407	ENSMUST00000195247	Txndc9	Txndc9-208	2.51219e-05	0.00577923	0.587841	-1.70114
ENSMUSG00000026600	ENSMUST00000191379	Soat1	Soat1-208	2.62287e-05	0.00592107	1.56125	1.56125
ENSMUSG00000033327	ENSMUST00000238967	Tnxb	Tnxb-204	2.7624e-05	0.00612163	2.22788	2.22788
ENSMUSG00000028082	ENSMUST00000238331	Sh3d19	Sh3d19-205	2.87991e-05	0.00632402	2.97239	2.97239
ENSMUSG00000030056	ENSMUST00000204881	Isy1	Isy1-206	3.05535e-05	0.00647385	5.98647	5.98647
ENSMUSG00000057594	ENSMUST00000124970	Arl16	Arl16-203	3.69688e-05	0.00763233	1.96814	1.96814
ENSMUSG00000025234	ENSMUST00000165322	Arih1	Arih1-202	4.16833e-05	0.00818585	0.559858	-1.78617
ENSMUSG00000030452	ENSMUST00000117812	Nipa2	Nipa2-202	5.50689e-05	0.0102631	0.295214	-3.38738
ENSMUSG00000028082	ENSMUST00000238545	Sh3d19	Sh3d19-207	5.83989e-05	0.0107681	2.60634	2.60634
ENSMUSG00000089847	ENSMUST00000058333	Timm10b	Timm10b-201	6.48072e-05	0.0115714	0.653536	-1.53014
ENSMUSG00000042570	ENSMUST00000062855	Mier2	Mier2-201	6.76812e-05	0.0119331	2.09619	2.09619
ENSMUSG00000048832	ENSMUST00000235921	Vps37c	Vps37c-202	7.14375e-05	0.0124142	0.298861	-3.34604
ENSMUSG00000046562	ENSMUST00000137140	Unc119b	Unc119b-202	7.22442e-05	0.0124647	1.66993	1.66993
ENSMUSG00000007655	ENSMUST00000115454	Cav1	Cav1-203	7.39617e-05	0.0124928	1.84686	1.84686
ENSMUSG00000041870	ENSMUST00000137519	Ankrd13a	Ankrd13a-204	8.79426e-05	0.0142284	1.64811	1.64811
ENSMUSG00000027001	ENSMUST00000028384	Dusp19	Dusp19-201	9.59279e-05	0.0150463	1.78707	1.78707
ENSMUSG00000030035	ENSMUST00000032111	Wbp1	Wbp1-201	0.000113802	0.0168643	0.40004	-2.49975
ENSMUSG00000036052	ENSMUST00000107973	Dnajb5	Dnajb5-204	0.00013437	0.0192427	1.91789	1.91789
ENSMUSG00000023030	ENSMUST00000138843	Slc11a2	Slc11a2-205	0.000146715	0.019946	0.698853	-1.43092
ENSMUSG00000024150	ENSMUST00000024963	Mcfd2	Mcfd2-201	0.000147918	0.019946	1.9529	1.9529
ENSMUSG00000040451	ENSMUST00000142618	Sgms1	Sgms1-209	0.000151573	0.0202279	2.41292	2.41292
ENSMUSG00000026203	ENSMUST00000188346	Dnajb2	Dnajb2-208	0.000169741	0.0221626	0.407007	-2.45696
ENSMUSG00000020042	ENSMUST00000105307	Btbd11	Btbd11-203	0.000189652	0.0240254	1.94637	1.94637
ENSMUSG00000039842	ENSMUST00000124910	Mcph1	Mcph1-202	0.000227514	0.0268078	1.75695	1.75695
ENSMUSG00000058558	ENSMUST00000129944	Rpl5	Rpl5-203	0.000251386	0.0287783	1.91515	1.91515
ENSMUSG00000000134	ENSMUST00000115678	Tfe3	Tfe3-205	0.000260889	0.0294164	0.474555	-2.10724
ENSMUSG00000033088	ENSMUST00000109689	Triobp	Triobp-203	0.0002777	0.0304902	0.385633	-2.59314
ENSMUSG00000003068	ENSMUST00000144883	Stk11	Stk11-208	0.000316252	0.0342559	0.597152	-1.67462
ENSMUSG00000061983	ENSMUST00000218185	Rps12	Rps12-205	0.000319005	0.0343999	1.77997	1.77997
ENSMUSG00000059851	ENSMUST00000098853	Kmt5c	Kmt5c-201	0.000326112	0.0347015	0.538639	-1.85653
ENSMUSG00000010751	ENSMUST00000171066	Tnfrsf22	Tnfrsf22-204	0.0003407	0.0357809	0.513352	-1.94798
ENSMUSG00000022822	ENSMUST00000077867	Abcc5	Abcc5-201	0.000372513	0.0384532	1.71974	1.71974
ENSMUSG00000038482	ENSMUST00000170909	Tfdp1	Tfdp1-201	0.000384666	0.0391929	2.40647	2.40647
ENSMUSG00000004268	ENSMUST00000141251	Emg1	Emg1-203	0.000402435	0.0403353	1.44776	1.44776
ENSMUSG00000053091	ENSMUST00000121777	Lins1	Lins1-203	0.00043826	0.0426862	0.373601	-2.67665
ENSMUSG00000017721	ENSMUST00000117066	Pigt	Pigt-202	0.000524732	0.0484672	0.618893	-1.61579
ENSMUSG00000004462	ENSMUST00000004576	Tbccd1	Tbccd1-201	0.000593224	0.0530252	0.515822	-1.93865
ENSMUSG00000040370	ENSMUST00000111721	Etfrf1	Etfrf1-203	0.000597284	0.0530419	0.452714	-2.2089
ENSMUSG00000024982	ENSMUST00000076891	Zdhhc6	Zdhhc6-201	0.000641944	0.0559789	0.502839	-1.98871
ENSMUSG00000023021	ENSMUST00000176248	Cers5	Cers5-204	0.000731955	0.0616041	0.578871	-1.7275
ENSMUSG00000001472	ENSMUST00000212470	Tcf25	Tcf25-205	0.000766905	0.0630088	1.76003	1.76003
ENSMUSG00000040390	ENSMUST00000138243	Map3k10	Map3k10-204	0.000780988	0.0639483	0.669038	-1.49468
ENSMUSG00000024909	ENSMUST00000070118	Efemp2	Efemp2-201	0.000813473	0.0657172	2.04656	2.04656
ENSMUSG00000027889	ENSMUST00000078912	Ampd2	Ampd2-201	0.000818509	0.0659036	1.79275	1.79275
ENSMUSG00000021007	ENSMUST00000048402	Spata7	Spata7-201	0.000837192	0.0667405	2.3587	2.3587
ENSMUSG00000020590	ENSMUST00000221272	Snx13	Snx13-203	0.000868903	0.068366	0.467527	-2.13891
ENSMUSG00000000823	ENSMUST00000108789	Zfp512b	Zfp512b-201	0.000882312	0.0689716	1.46022	1.46022
ENSMUSG00000008763	ENSMUST00000130066	Man1a2	Man1a2-203	0.000971966	0.0733683	2.06172	2.06172
ENSMUSG00000023307	ENSMUST00000148105	Marchf5	Marchf5-204	0.00109505	0.0791943	1.49826	1.49826
ENSMUSG00000078656	ENSMUST00000121331	Vps25	Vps25-205	0.00115198	0.0814627	1.83336	1.83336
ENSMUSG00000063931	ENSMUST00000160320	Pepd	Pepd-202	0.00119037	0.0828628	0.641192	-1.55959
ENSMUSG00000038178	ENSMUST00000108433	Slc43a2	Slc43a2-202	0.00120868	0.0835631	0.668785	-1.49525
ENSMUSG00000061232	ENSMUST00000235463	H2-K1	H2-K1-210	0.001318	0.0874651	0.562436	-1.77798
ENSMUSG00000027429	ENSMUST00000128210	Sec23b	Sec23b-202	0.00133209	0.0876744	1.66747	1.66747
ENSMUSG00000039356	ENSMUST00000149094	Exosc2	Exosc2-205	0.00134281	0.0879011	1.37843	1.37843
ENSMUSG00000060152	ENSMUST00000140083	Pop5	Pop5-204	0.00146398	0.0942999	1.92628	1.92628
ENSMUSG00000020821	ENSMUST00000102554	Kif1c	Kif1c-203	0.00151275	0.0968925	1.36868	1.36868
ENSMUSG00000044700	ENSMUST00000103208	Tmem201	Tmem201-202	0.00153395	0.097247	0.613359	-1.63037
ENSMUSG00000027175	ENSMUST00000028597	Tcp11l1	Tcp11l1-201	0.00156134	0.0982143	0.470412	-2.12579
ENSMUSG00000046079	ENSMUST00000060531	Lrrc8d	Lrrc8d-201	0.00159512	0.0998989	0.729078	-1.37159
ENSMUSG00000022978	ENSMUST00000129171	Mis18a	Mis18a-202	0.0015964	0.0998989	1.23643	1.23643

### Sheet: 6. Sphere_CommonTranscripts
Gene ID	Transcript ID	Gene name	Transcript name	P-value (OE_sphere vs EV_sphere)	FDR step up (OE_sphere vs EV_sphere)	Fold change (OE_sphere vs EV_sphere)	P-value (KD_sphere vs Scr_sphere)	FDR step up (KD_sphere vs Scr_sphere)	Fold change (KD_sphere vs Scr_sphere)	FDR step up (Alt-splicing Info (Culture_Status))
ENSMUSG00000029472	ENSMUST00000197074	Anapc5	Anapc5-205	3.12754e-11	1.51092e-07	-6.41297	1.1616e-07	0.000127538	-2.11731	0.0561807
ENSMUSG00000030056	ENSMUST00000204881	Isy1	Isy1-206	1.92926e-10	6.65731e-07	34.6211	3.05535e-05	0.00647385	5.98647	0.00414675
ENSMUSG00000020590	ENSMUST00000221272	Snx13	Snx13-203	2.33762e-09	5.13319e-06	-21.2568	0.000868903	0.068366	-2.13891	0.066612
ENSMUSG00000004462	ENSMUST00000004576	Tbccd1	Tbccd1-201	5.7524e-07	0.000631588	-2.74213	0.000593224	0.0530252	-1.93865	0.0806946
ENSMUSG00000017721	ENSMUST00000117066	Pigt	Pigt-202	7.71914e-07	0.000690577	2.31957	0.000524732	0.0484672	-1.61579	0.00709908
ENSMUSG00000045095	ENSMUST00000055224	Magi1	Magi1-201	3.26227e-06	0.00203708	-2.07699	1.86714e-08	3.4693e-05	-2.70835	0.0239634
ENSMUSG00000063931	ENSMUST00000160320	Pepd	Pepd-202	3.85069e-06	0.0021631	2.45169	0.00119037	0.0828628	-1.55959	0.071479
ENSMUSG00000061983	ENSMUST00000218185	Rps12	Rps12-205	1.59595e-05	0.0067632	2.03023	0.000319005	0.0343999	1.77997	0.074529
ENSMUSG00000020691	ENSMUST00000155460	Mettl2	Mettl2-205	7.32421e-05	0.0210492	1.93827	2.99516e-06	0.00109618	-2.1474	0.010122
ENSMUSG00000025980	ENSMUST00000144077	Hspd1	Hspd1-203	0.000252352	0.0507964	6.58915	3.47465e-09	8.39302e-06	75.1407	0.00802345
ENSMUSG00000025234	ENSMUST00000165322	Arih1	Arih1-202	0.000256496	0.0512038	2.30151	4.16833e-05	0.00818585	-1.78617	0.0115315
ENSMUSG00000008763	ENSMUST00000130066	Man1a2	Man1a2-203	0.000267677	0.052143	2.53484	0.000971966	0.0733683	2.06172	0.0205953
ENSMUSG00000024909	ENSMUST00000070118	Efemp2	Efemp2-201	0.000312839	0.0565797	2.26813	0.000813473	0.0657172	2.04656	0.0277501
ENSMUSG00000058407	ENSMUST00000195247	Txndc9	Txndc9-208	0.000436037	0.0698895	2.2267	2.51219e-05	0.00577923	-1.70114	0.055855
