## Supplemental Table 10 for "SMARCD1 is a “Goldilocks” metastasis modifier"

### Sheet: Table S4
Table S10: Manual assessment of key cellular machinary for a goldilocks pattern of DMFS using the GOBO dataset and KM analysis
Molecular Complex / Process	OFFICAL GENE SYMBOL FOR GOBO	Stratifies survival ?	patient groups	Goldilocks pattern ? (Med. exp. associated with worse outcome)	patient groups
SWI/SNF BAF	SMARCD1	Yes	ER pos, Basal, ER pos LN neg, ER pos Her2enr, ER pos grade3	Yes	ER pos, Basal, ER pos LN neg, ER pos Her2enr, ER pos grade3
	ACTB	Yes	All tumors, LumB, ER pos, ER pos LumB, Her2enr, LN neg, Grade 2, ER pos Her2enr, ER pos LN neg, Grade 2, untreated
	ACTL6B	Yes	ER neg
	ARID1A	Yes	All tumors, ER pos, ER pos LN neg, ER pos grade2	Trending	Her2enr
	PBRM1	Yes	All tumors, All tumors untreated, LumB, ER pos, LumA, LN neg, ER pos LN neg,ER pos LumB, ER pos untreated
	BCL7A	Yes	ER pos Normal like	Yes	ER pos Normal like, ER pos grade 3
	BCL7B	Yes	ER pos LumA,
	BCL7C	Yes	All tumors, LumB, Normal like, grade 2, ER pos LumB, ER pos Basal,	Yes	Normal Like, ER pos Normal like
	BCL11A	Yes	Grade3
	BCL11B	Yes	Basal, Her2enr, ER pos LumB, ER pos Grade3	Yes	Basal, grade3,
	BRD7	Yes	ER pos	Trending	Lum B
	BRD9	Yes	ER pos, ER pos Lum A, ER pos LN neg, LN neg, untreated	Yes	ER pos, ER pos Lum A, ER pos LN neg, LN neg, Basal (trending)
	SMARCA4	Yes	LumA, ER pos Normal like	Yes	ER pos Normal like
	CREST	Yes	All tumors, LumA, LumB, ER pos, LN neg, LN pos, ER pos LN neg, Grade 2, untreated, ER pos LumA, ER pos LumB, ER pos grade2, ER pos grade 3, untreated	Yes	LumA, ER pos LumA, ER pos her2enr (trending)
	EIF5B	Yes	ER pos untreated
	GLTSCR1	Yes	ER pos, LN neg, ER pos LN neg, grade 3, ER pos Basal, ER pos LN neg, ER pos grade2, ER pos grade3, ER pos untreated
	SMARCB1	No
	SMARCC1	Yes	All tumors, LumB, LN pos, grade2, untreated, ER pos Lum B, Basal,
	SMARCD2	Yes	ER pos, LN neg, ER pos LN neg, untreated, ER pos untreated
	SMARCD3	No
	SMARCE1	Yes	All tumors, Her2enr, LN neg, ER pos Basal, ER pos LumA,
	SMARCC2	No		Trending	ERBB2
	SMARCA2	Yes	All tumors, LumB, untreated, ER pos LumB,
	PHF10	Yes	All tumors, LumA, LumB, ER pos, Basal, LN neg, ER pos LN neg, grade1, untreated, ER pos LumA, ER pos LumB
	DPF1	Yes	Basal
	DPF3	Yes	All tumors, LumA, ER pos, LN neg, ER pos LN neg, ER pos LumA, ER pos Normal like, ER pos untreated
	DPF2	Yes	ER pos LumB
	All factors as a signature	Yes	All tumors, ERBB2, Her2enriched, Luminal B, LN neg, untreated, ER pos ERBB2, ER pos Luminal B	Yes	Luminal A, ER pos, ER pos Luminal A, ER pos LN neg
6 out of 26 (23%) factors in this complex have a goldilocks survival curve pattern associated with them
ISWI (Imitation SWItch)	SMARCA5	Yes	her2 enriched,
	BAZ1A	Yes	ER pos ERBB2, ER pos Her2enr, ER pos Untreated	Yes	Luminal A
	CHRAC1	No GOBO probe
	POLE3	Yes	untreated, ER pos Luminal B,
	MYO1C	Yes	grade 3,	Yes	All tumors tumors, ERBB2 (trending), Her2enr, LN neg, untreated
	SF3B1	Yes	ER pos Basal, ER pos LN neg, untreated,
	MYBBP1A	Yes	LN pos,
	DDYes21	Yes	ER pos, ER pos LN neg, Untreated
	RSF1	Yes	ER pos ERBB2
	RBBP7	Yes	All tumors, Luminal A, ER pos, Normal like, LN neg, ER pos LN neg, untreated, ER pos Normal like, ER pos Untreated
	RBBP4	Yes
	CECR2	No GOBO probe
	ZMPSTE24	No
	SMARCA1	No
	BPTF	Yes	ER pos, Luminal A, LN neg, ER pos LN neg, grade 2, untreated, ER pos Basal,
	DEK	Yes	All tumors tumors, ER pos tumors, Normal-like tumors, LN neg tumors, ER pos LN neg, Untreated, ER pos Luminal B, ER pos untreated
	ERCC6	Yes	ER pos, Normal-like tumors, LN neg, Erpos LN leg
	BAZ2A	Yes	LN neg	Yes	Her2enr
	BAZ1B	Yes	Erpos LN neg	Yes	Basal
	All factors as a signature	Yes	ER+ Basal, ER+ Untreated
4 out of 17 (23.5%) factors in this complex have a goldilocks survival curve pattern associated with them
CHD (Chromodomain, Helicase, DNA binding)	CHD1	No
	CHD2	Yes		Trending	ER pos untreated (trending)
	CHD3	Yes	ER pos Basal,	Yes	ER pos, ER pos LN neg, ER pos Grade 3, ER pos Untreated
	CHD4	Yes		Yes	ER neg
	CHD5	Yes	Her2enr	Yes	Grade 1, ER grade 1
	CHD6	No GOBO probe
	CHD7	Yes
	CHD8	Yes	ER pos, LN neg, ER pos LN neg, ER pos Luminal A, ER pos LN pos, ER pos untreated	Trending	ER pos ERBB2
	CHD9	Yes	ER pos grade 2
	HDAC1	No
	HDAC2	Yes	All tumors tumors, ER pos, luminal A, LN neg, ER pos LN neg, grade 2, untreated, ER pos ERBB2
	MTA1	No
	MTA2	Yes	Luminal A, Luminal B,	Yes	ER pos, ER pos LN neg
	MTA3	No GOBO probe
	GATAD2 A	Yes	All tumors, Basal, Luminal B, LN neg, ER pos Luminal A
	GATAD2 B	No GOBO probe
	MBD2	No
	MBD3	Yes		Yes	ER pos Luminal B
	All factors as a signature	No		Trending	ER pos Untreated
5 out of 15 (33.3%) factors in this complex have a goldilocks survival curve pattern associated with them
INo80 (INositol requiring 80)	INO80	No GOBO probe
	RUVBL1	Yes	All tumors, TAM
	RUVBL2	Yes	Luminal B, TAM, ER pos Luminal B, ER pos TAM
	MCRS1	Yes	ERBB2	Yes	Normal like tumors
	TFPT	Yes	ER pos Basal	Yes	Grade 2
	ACTL6A	Yes	All tumors, ER pos, ERbb2, Her2enr, LN neg, ER pos LN neg, untreated, ER pos Luminal B, ER pos Her2enr, ER pos untreated
	YY1	Yes
	INO80C	No GOBO probe
	INO80B	No GOBO probe
	UCHL5	Yes	ER pos untreated	Yes	LN neg, grade 3, Untreated,
	NFRKB	Yes	ER pos ERBB2, ER pos Her2enr
	INO80E	No GOBO probe
	MEAF6	No
	MORF4L1	Yes	grade 3, ER pos grade 3	Yes	ER pos LN neg,
	MORF4L2	Yes	All tumors, Luminal A, ER pos, Her2enr, Luminal B, LN neg, ER pos LN neg, Grade 2, untreated, ER pos Luminal B, ER pos grade 2,	Trending	ER pos Her2enr
	MRGBP	No GOBO probe
	SRCAP	Yes	ER pos untreated
	EP400	Yes	ER pos LN neg
	YEATS4	Yes	ER pos untreated,
	EAF2	Yes		Yes	ER pos Her2enr
	YL-1	Yes	untreated
	ARP6	Yes	Luminal A
	ZnF-HIT1	Yes	ERBB2, Her2enr,
	TRRAP	Yes	untreated
	TRIP60	No GOBO probe
	BRD8	Trending		Trending	ER neg
	EPC1	No GOBO probe
	EPC2	No GOBO probe
	ING3	Yes	All tumors, ER pos, LN neg, ER pos LN neg, TAM, ER untreated
	All factors as a signature	Yes	ER pos, ER pos LN neg, ER pos Grade 3, Er pos untreated	Trending and Yes	Luminal B, TAM, ER pos TAM
5 out of 21 (23.8%) factors in this complex have a goldilocks survival curve pattern associated with them
Mediator complex	MED1	Yes	ER pos Basal,
	MED4	Yes	All tumors, ER pos, Luminal B, LN neg, ER pos LN neg	Yes	ER neg, Her2enr,
	MED6	Yes	ER pos, ER pos LN neg, ER pos Grade2, ER pos grade 3
	MED7	No
	MED8	Yes	All tumors, Her2enr, LN pos,
	MED9	Yes	ER pos Luminal B
	MED10	No GOBO probe
	MED11	No GOBO probe
	MED12	Yes	ER pos, ER pos Grade 2
	MED12L	No GOBO probe
	MED13	Yes	All tumors, ER pos, ER pos LN neg, untreated, ER pos Untreated
	MED14	No
	MED15	Yes	All tumors, luminal B, ER pos, Her2enr, LN neg, ER pos ERBB2, ER pos Her2enr, ER pos Luminal B,
	MED16	Yes	All tumors, ER pos, LN neg, ER pos LN neg, untreated, ER pos Her2enr, ER pos untreated
	MED17	Yes	All tumors, luminal B, ER pos, LN neg, ER pos LN neg, Grade3, untreated, ER pos Luminal B, ER pos Grade 3
	MED18	Yes	All tumors, ER pos, LN neg,	Yes and Trending	ER pos LN neg, ER pos Her2enr
	MED19	No GOBO probe
	MED20	Yes	Normal-like,
	MED21	Yes	All tumors,
	MED22	Yes	ER pos, ER pos LN neg, grade 3,
	MED23	Yes		Yes	Luminal A, ER pos Luminal A
	MED24	Yes	All tumors, ER pos, luminal B, LN neg ER pos LN neg, Grade 2, ER pos Normal like,	Yes	ER pos Luminal A,
	MED25	Yes	Her2enr
	MED26	No GOBO probe
	MED27	Yes	Basal, ER neg, ER pos Her2enr,	Yes	ER pos LN neg
	MED28	Yes	All tumors, luminal B, ER pos, LN neg, ER pos LN neg, untreated, ER pos Luminal B	Yes	PAM50 Luminal B
	MED29	No GOBO probe
	MED30	No GOBO probe
	MED31	No GOBO probe
	CCNC	Yes
	CDK8	Yes	ER pos Luminal B	Yes	ER pos grade 3
	All factors as a signature	Yes	Her2enriched, TAM, ER pos Basal,	Trending	Luminal B, LN pos
7 out of 23 (30%) factors in this complex have a goldilocks survival curve pattern associated with them
Glycolysis gene set (PANTHER Pathways)	ALDOA	No GOBO probe
	BPGM	Yes	ER pos Her2enr,	Yes	Grade 1, ER pos ERBB2
	ENo1	Yes	All tumors, Luminal B, ER pos, LN neg, ER pos LN neg, untreated, ER pos Basal,
	ENo2	Yes	ER pos ERBB2, ER pos untreated
	GAPDH	Yes	All tumors, Her2enr, LN neg, ER pos LN neg, ER pos ERBB2	Yes	ER pos LN pos
	GPI	No
	HK1	Yes	ER pos Basal
	HK2	No
	HKDC1	Yes		Yes	ERBB2, Her2enr, ER pos ERBB2, ER pos grade 3
	PFKL	Yes	grade 2, ER pos her2enr, ER pos grade 2	Yes	ER Basal
	PFKM	Yes	All tumors, basal, ER pos, LN neg, ER pos LN neg, grade 3, ER pos Basal,	Yes	Basal
	PGAM1	No GOBO probe
	PGAM2	No GOBO probe
	PGAM4	No GOBO probe
	PGK1	No GOBO probe
	PKLR	No GOBO probe
	PKM2	Yes	Basal
	TPI1	Yes	All tumors, ERBB2, ER pos, Luminal B, LN neg, LN pos, ER pos LN neg, Grade 2, Untreated, ER pos Luminal A, ER pos Luminal B, ER pos grade 2
	All factors as a signature	No
5 out of 12 genes (41.66%) factors in this pathway have a goldilocks survival curve pattern associated with them
Citric Acid Cycle	ACO2	Yes	untreated,
	CS	No
	FH	Yes	All tumors, Luminal B
	MDH1	Yes	ERBB2, LN neg,
	OGDH	Yes	Basal, ER pos Basal,	Yes	ER neg , Grade 3
	PDHA1	Yes	All tumors, ER pos, Luminal B, LN neg, ER pos LN neg, untreated, ER pos Luminal B, ER pos LN neg, ER pos Grade 3, ER pos Untreated
	PDHA2	Yes	ERBB2, Untreated	Yes	Her2enr, ER pos Her2enr
	SDHC	Yes	All tumors, Luminal B, ER pos, LN neg, ER pos LN neg, Untreated, ER pos Luminal B, ER pos LN neg,	Yes	ER pos Luminal A,
	SUCLG1	No
	All factors as a signature	Yes	ERBB2, her2enriched,	Yes	Normal Like, LN neg, grade 3
3 of 9 (33.3%) factors in this pathway have a goldilocks survival curve pattern associated with them
mRNA Decay	CNOT1	Yes	All tumors, ER pos, LN neg, ER pos LN neg, Grade 2, untreated, ER pos Luminal A, ER pos Grade 1, ER pos un treated	Yes	ER pos Grade 3
	CNOT2	Yes	ER pos, ER pos LN neg, Grade 3, ER pos untreated
	CNOT3	No
	CNOT4	Yes	ERBB2, Her2enriched
	CNOT6	Yes
	CNOT6L	No GOBO probe
	CNOT7	Yes	All tumors, ER pos, Luminal A, LN neg, ER pos LN neg, Grade 2, untreated, TAM, ER pos Luminal A, ER pos Luminal B, ER pos Grade 2, ER pos Untreated, ER pos TAM
	CNOT8	Yes	All tumors, her2 enriched, LN neg, All tumors untreated, TAM
	RQCD1	Yes	ER pos, ER pos LN neg, ER pos grade 2, ER pos Untreated	Yes	LN neg, Untreated,
	CNOT10	No GOBO probe
	CNOT11	No GOBO probe
	All factors as a signature	Yes	All tumors, Her2 enriched, LN neg,	Yes	Luminal A, Normal like
2 of 8 (25%) factors in this pathway have a goldilocks survival curve pattern associated with them
Nonsense-mediated decay (NMD)	UPF1	Yes	ER pos Luminal A, ER pos ERBB2
	UPF2	Yes	untreated, ER pos LN neg,
	UPF3A	Yes	All tumors, luminal B, ER pos, LN neg, ER pos LN neg, untreated, ER pos luminal B,
	UPF3B	Yes	ER pos LN neg,	Yes	Luminal A, ER pos luminal A,
	MAGOH	Yes	ER pos untreated	Yes	Luminal A
	CASC3	Yes	ER pos untreated	Yes	TAM, ER pos Grade 3, ER pos TAM
	All factors as a signature	Yes		Yes	Luminal A
3 of 6 (50%) factors in this pathway have a goldilocks survival curve pattern associated with them
SURF complex	SMG1	Yes	ER pos, ER pos LN neg, ER pos Luminal A	Yes	Luminal A
	UPF1	Yes	ER pos Luminal A, ER pos ERBB2
	ETF1	No
	ERF3	No GOBO probe
	SMG7	Yes	ER pos, ER pos grade 2, ER pos untreated	Trending and Yes	Basal, Her2 Enriched
	SMG5	Yes	Untreated, ER pos Grade 3, ER pos Untreated
	PP2A	No GOBO probe
	SLBP	Yes	All tumors, LN neg, ER pos, ER pos LN neg, ER pos Untreated	Yes	ER neg, basal
	UPF2	Yes	untreated, ER pos LN neg,
	UPF3A	Yes	All tumors, luminal B, ER pos, LN neg, ER pos LN neg, untreated, ER pos luminal B,
	All factors as a signature	Yes		Yes	ER pos Luminal B
2 of 8 (25%) factors in this pathway have a goldilocks survival curve pattern associated with them
Endoribonucleolytic decay	ATP2C1	Yes	All tumors, ER pos, Her2 enriched, LN neg, ER pos LN neg, Grade 2, Untreated, ER pos LN neg, ER pos Untreated
	ERN1	Yes		Yes	LN neg, ER pos LN neg, ER pos Untreated
	ABCC1	Yes	Normal Like, untreated, ER pos basal,
	EIF2C2	Yes	All tumors, ER pos, Luminal B, Normal like, LN neg, ER pos LN neg, Grade 2, Untreated tumors, ER pos Grade 2, ER pos Untreated
	TIA1	Yes
	XBP1	Yes	All tumors, Normal-like, LN neg, Grade 2, untreated,
	All factors as a signature	Yes	All tumors, ER pos, LN neg, ER pos LN neg, Grade 2, untreated, ER pos grade 2, ER pos untreated	Yes	Basal
1 out of 6 (22%) factors in this pathway have a goldilocks survival curve pattern associated with them
Deadenylation-independent decapping	RPS28	Yes		Yes	ER neg
	AMBP	Yes	All tumors, Luminal A, Luminal B, ERBB2, ER pos, ER neg, Her2 enriched, LN neg, ER pos LN neg, TAM, ER pos Luminal A, ER pos Luminal B, ER pos untreated, ER pos TAM
	EDC3	No
	ACE	Yes	Basal	Yes	ERBB2, ER neg, Her2 enriched
	DCP2	Yes	Luminal B
	All factors as a signature	Yes	Her2enriched, Normal like, LN neg, ER pos LN neg, Untreated, ER pos, ER pos Luminal A, ER pos grade 3, ER pos Untreated
2 out of 5 (40%) factors in this pathway have a goldilocks survival curve pattern associated with them
Decapping and 5′→ 3′ decay.	ACE	Yes	Basal	Yes	ERBB2, ER neg, Her2 enriched
	DCP2	Yes	Luminal B
	EDC4	Yes	All tumors, LN neg, grade 2, untreated	Yes	Luminal A
	LSM14A	Yes	All tumors,
	DHH1	No GOBO probe
	EDC3	No
	PAT1	No GOBO probe
	All factors as a signature	Yes	Basal
2 out of 5 (40%) factors in this pathway have a goldilocks survival curve pattern associated with them
Deadenylation	PAN2	Yes		Yes	All tumors, basal, ER pos, LN neg, ER pos LN neg, TAM
		No GOBO probe
	CNoT8	Yes	All tumors, her2 enriched, LN neg, All tumors untreated, TAM
	CCR4	Yes	Normal like, Grade 2, ER pos Normal like, ER pos grade 2	Yes	ER pos Luminal A
	PARN	Yes	ERBB2, Her2 Enriched, ER pos LN neg, ER pos Untreated
	EXOSC10	Yes	Luminal B, ER neg, ER pos Luminal B
	All factors as a signature	Yes		Yes	ER pos Luminal A, ER pos Luminal B
2 out of 5 (40%) factors in this pathway have a goldilocks survival curve pattern associated with them
RNA Exosome	EXOSC1	No
	EXOSC2	No
	EXOSC3	No GOBO probe
	EXOSC4	Yes	ER pos Luminal B	Yes	All tumors tumors, her2enriched, LN neg, grade 1, ER pos,
	EXOSC5	Yes	All tumors, Luminal B, ERBB2, ER pos, her2 Enriched, LN neg, ER pos LN neg, untreated, ER pos, ERBB2, ER pos untreated	Yes	Normal-like
	EXOSC6	Yes	ER pos Luminal B,
	EXOSC7	Yes	All tumors, LN neg, ER pos Basal, ER pos grade 2, ER pos untreated
	EXOSC8	Yes	All tumors, Luminal B, LN neg, TAM, ER pos Luminal B, ER pos TAM
	EXOSC9	Yes	All tumors, ER pos, Luminal B, Normal Like, LN neg, LN pos, ER pos LN neg, untreated, ER pos LN pos, ER pos untreated,
	EXOSC10	Yes	Luminal B, ER neg, ER pos Luminal B
	All factors as a signature	Yes		Yes	Her2 enriched
2 out of 9 (22%) factors are associated with the golilocks pattern os survival for at least 1 subtype
Total genes assessed	175
Goldilocks pattern	51
Percent goldilocks genes	29.14
