## Supplemental Table 11 for "SMARCD1 is a “Goldilocks” metastasis modifier"

### Sheet: Sheet1
Supplemental Table 11: qRT-PCR primer sequences
Primer name		primer sequence 5' - 3'
Adgrg6 f		GTAGGAGAGGACAGGATGAA
Adgrg6 r		CAGGCTGACGTTATTGGTAG
Apex2 f		CGAGCTGGATGCTGATATTG
Apex2 r		CGGCTGAAGCTGAAATAGG
Cpsf4 f		GAGAGGACTGTGCAAGAAAG
Cpsf4 r		TGGATTCAGGGTCGATGT
Dusp19 f		ATGTGCCTGAAACCAATATCC
Dusp19 r		CCTGGAAACACCTGCATTAC
E2f2 f		AGCACCTGACCGAAGATA
E2f2 r		TCACTGTCTGCTCCTTGA
Hirip3 f		GGAAGGAAAGCCAGACTTTAT
Hirip3 r		GATGGTGAAGAGCTGGATTC
Htra3 f		CGATGTGGTGGAGAAGATTG
Htra3 r		GCGTTGGTGACGATCAAA
Ints7 f		CAGAAGTGAAGGCGGTAATC
Ints7 r		CGTCAGCAAACTCTGGTAAA
Lynx1 f		ATGGCCACCTACTGTATGA
Lynx1 r		CCATCGTACACGGTTTCAA
Nanos1 f		CTTGAGCAATCAAGGTGGGT
Nanos1 r		CCGATGGTCCAATTCTTTGT
Ociad2 f		CACTCATGGGAACCAAGAAA
Ociad2 r		CTCTGTGGATGTGCAGTTT
Pcyt1b f		GCTGGTTCTGATGACGTTTA
Pcyt1b r		CTGGTGATGATGTCTGATGTT
Perp f		GCTTTGGTGGAGGTGTTT
Perp r		GCAGATGCACAGGATGATAA
Ppib f		GGAGATGGCACAGGAGGAAAGAG
Ppib r		TGTGAGCCATTGGTGTCTTTGC
Prr9 f		GTCCACATCCTTCATTGAATCT
Prr9 r		ATGGTTGCTTGCACTGTT
Pum2 f		GCTCAGCAGCCACATATAG
Pum2 r		TGGAGGAGCAGCACTAATA
Pvrl1 f		GTGAAAGCCAGCTCAATCT
Pvrl1 r		GTCATCCTGTCCCTTCCT
Rfng f		GTGAAATTCTGGTTTGCTACTG
Rfng r		CTCTGCTGTGCTCATGAAA
Robo3 f		CTACACATTGCCAGCATACA
Robo3 r		GCTTCCTAAGCCAGCTATTC
Rtkn2 f		GAAAGACTCCGATCACTTCAG
Rtkn2 r		CACCATGTCCGTGTCAAA
S100a4 f		GAACAAGACAGAGCTCAAGG
S100a4 r		TGTCCAAGTTGCTCATCAC
Scarb1 f		GAGCATTCCTTGTTCCTAGAC
Scarb1 r		CGATGCCCTTGACAGATTT
Smarcd1 f		ATGAGGAAGCGGCTAGAT
Smarcd1 r		CGGATTGAACGTGTTAGAAATG
Tmem252 f		CTACCGCCAAGCAAATGA
Tmem252 r		TCAACATCCAGGCTCTCT
Tob2 f		GGAAGCTGGGAGAGAGAC
Tob2 r		ACAGCCCAAGAGCAGAG
