## Supplemental Table 3 for "SMARCD1 is a “Goldilocks” metastasis modifier"

### Sheet: in text table of half lives
		Trasncript half-life
		Transcript		Knock down cell line
				Control	NANOS1	PUM2	CPSF4
		E2f2	sh1	1.6 h	1.7 h (n=1)	1.5 h (n=1)	1.7 h (n=1)
			sh2		1.5 h (n=1)	1.4 h (n=1)	1.4 h (n=1)
		Prr9	sh1	3.4 h (n=6)	>6 h (n=2)	> 5.5 h (n=2)	>6 h (n=2)
			sh2		>6 h (n=2)	>6 h (n=2)	>6 h (n=2)
		SmarcD1	sh1	2.9 h (n=11)	>6 h (n=4)	>6 h (n=5)	>6 h (n=4)
			sh2		>6 h (n=3)	>6 h (n=4)	>4.8 h (n=4)
